# dRFEtools: Dynamic recursive feature elimination for omics

**DOI:** 10.1101/2022.07.27.501227

**Authors:** Kynon JM Benjamin, Tarun Katipalli, Apuã CM Paquola

## Abstract

Technology advances have generated larger omics datasets with applications for machine learning. Even so, in many datasets, the number of measured features greatly exceeds the number of observations or experimental samples. Dynamic recursive feature elimination (RFE) provides a flexible feature elimination framework to tackle this problem and to gain biological insight by selecting feature sets that are relevant for prediction. Here, we developed dRFEtools that implements dynamic RFE, and show that it reduces computational time with high accuracy compared to RFE. Given a prediction task on a dataset, dRFEtools identifies a minimal, non-redundant, set of features and a functionally redundant set of features leading to higher prediction accuracy compared to RFE. We demonstrate dRFEtools’ ability to identify biologically relevant information from genomic data using RNA-Seq and genotype data from the BrainSeq Consortium. dRFEtools provides an interpretable and flexible tool to gain biological insights from omics data using machine learning.
