## Supplementary Data 2: Binary classification for "dRFEtools: Dynamic recursive feature elimination for omics": dRFE_minimal_subset_summary.txt

Test	Mean	Median	Std	Diagnosis
n_features	48.4	45	8.46167832052247	MDD
test_acc	0.82764705882353	0.828571428571429	0.0569426519728091	MDD
test_nmi	0.373506128309443	0.376363792646923	0.137558842805284	MDD
test_roc	0.802619047619048	0.79702380952381	0.0675554884234062	MDD
train_acc	0.849300991025824	0.851437699680511	0.0086780367635703	MDD
train_nmi	0.387174500496837	0.385378004752474	0.0228866041888001	MDD
train_roc	0.831028185761326	0.83377924295263	0.0102417635081361	MDD
n_features	57.5	57	13.4350288425444	Schizo
test_acc	0.685277382645804	0.68421052631579	0.0329160350360593	Schizo
test_nmi	0.109325852908068	0.103385009489334	0.0424531915610733	Schizo
test_roc	0.684745564892624	0.684780578898226	0.0373991222113096	Schizo
train_acc	0.795994479903398	0.792647058823529	0.0137786138818506	Schizo
train_nmi	0.26888083350695	0.260619359957937	0.0280568495458864	Schizo
train_roc	0.791967658903143	0.78900755594304	0.0149335543226088	Schizo
