## Supplementary Data 2: Binary classification for "dRFEtools: Dynamic recursive feature elimination for omics": dRFE_redundant_subset_summary.txt

Test	Mean	Median	Std	Diagnosis
n_redundant	213.3	205	45.4338346756394	MDD
test_acc_redundant	0.816134453781513	0.814285714285714	0.0604494513148765	MDD
test_nmi_redundant	0.366709662007844	0.363244367865062	0.132580491975044	MDD
test_roc_redundant	0.7875	0.791666666666667	0.0713121847203853	MDD
n_redundant	333.9	329	122.353268130534	Schizo
test_acc_redundant	0.69850640113798	0.716216216216216	0.0801730506636033	Schizo
test_nmi_redundant	0.138857830750095	0.141489548832003	0.0966673433330709	Schizo
test_roc_redundant	0.696897759103642	0.706617647058824	0.0813613191881715	Schizo
