## Supplementary Data 2: Binary classification for "dRFEtools: Dynamic recursive feature elimination for omics": dRFEtools_10folds.txt

fold	n_features_all_features	train_acc_all_features	train_nmi_all_features	train_roc_all_features	n_max	n_features	train_acc	train_nmi	train_roc	test_acc	test_nmi	test_roc	n_redundant	test_acc_redundant	test_nmi_redundant	test_roc_redundant
0	22681	0.6645367412140575	0.061146134534075046	0.6303234273135213	51	64	0.8626198083067093	0.4193310487723663	0.8456946913893828	0.7142857142857143	0.14074801145689192	0.6833333333333333	267	0.6857142857142857	0.10381254645449603	0.65
1	22681	0.6517571884984026	0.048366858750328916	0.6095800524934384	101	40	0.8562300319488818	0.4012217484181099	0.8390695114723563	0.9142857142857143	0.5810901825766783	0.9166666666666666	174	0.8857142857142857	0.503357159741043	0.8916666666666666
2	22681	0.6389776357827476	0.03829494245254116	0.5947001689189189	28	45	0.8402555910543131	0.3679187157283868	0.8191300675675676	0.7714285714285715	0.24025172156759753	0.726190476190476	240	0.8285714285714286	0.3503560112469684	0.7976190476190476
3	22681	0.65814696485623	0.055824273904847725	0.6181376689189189	126	40	0.8562300319488818	0.4196236805433201	0.8338471283783784	0.8857142857142857	0.5647243701131837	0.8571428571428572	194	0.7714285714285715	0.3270653426296517	0.7142857142857143
4	22681	0.6389776357827476	0.038580677989436055	0.5983108108108108	51	45	0.8434504792332268	0.36785914530931113	0.8266469594594594	0.8571428571428571	0.40237157404687685	0.8571428571428572	174	0.8	0.261620684655778	0.7857142857142858
5	22681	0.65814696485623	0.05588719314119127	0.6169341216216216	19	45	0.8498402555910544	0.38286182560308896	0.8344594594594593	0.8285714285714286	0.4367929335521689	0.7857142857142857	140	0.8571428571428571	0.497715050482637	0.8214285714285714
6	22681	0.6837060702875399	0.08883404268708353	0.6361486486486486	64	51	0.8434504792332268	0.3723011349913512	0.8242398648648649	0.8	0.2672160001825105	0.7738095238095238	267	0.8	0.2672160001825105	0.7738095238095238
7	22681	0.6645367412140575	0.06244920631856041	0.6235430743243243	64	57	0.853035143769968	0.38789418390185815	0.8407728040540541	0.8285714285714286	0.3503560112469684	0.7976190476190476	216	0.8857142857142857	0.48667556618906943	0.869047619047619
8	22681	0.6401273885350318	0.039453193084978896	0.5841733870967741	19	40	0.8343949044585988	0.3517493378657519	0.8127100134408602	0.8529411764705882	0.40762382646703543	0.8321428571428572	194	0.8529411764705882	0.4931455340131322	0.8214285714285714
9	22681	0.6560509554140127	0.05346229760385927	0.6110131048387096	101	57	0.8535031847133758	0.4009841838348285	0.8337113575268817	0.8235294117647058	0.34388665188451634	0.7964285714285714	267	0.7941176470588235	0.37613272448315604	0.75
