## Supplementary Data 2: Binary classification for "dRFEtools: Dynamic recursive feature elimination for omics": test_predictions.txt

	fold	real	predict_all	predict_max	predict_redundant
R2835	0	0	0	0	0
R2874	0	0	0	0	0
R3079	0	0	0	0	0
R3446	0	0	0	0	0
R3460	0	0	0	0	0
R3466	0	0	0	0	0
R3523	0	0	1	1	1
R3774	0	0	0	0	0
R3791	0	0	0	0	0
R3897	0	0	0	0	0
R3901	0	0	0	0	0
R3937	0	0	0	0	0
R3972	0	1	0	0	0
R3984	0	1	0	0	0
R3985	0	0	0	0	0
R4033	0	1	0	0	0
R4060	0	1	0	0	0
R4064	0	1	0	0	0
R4114	0	0	0	0	0
R4134	0	1	0	1	1
R4140	0	1	1	1	1
R4171	0	0	1	0	0
R4177	0	0	1	0	0
R4241	0	1	1	0	0
R4284	0	1	1	1	0
R4296	0	1	0	0	0
R4299	0	1	1	1	1
R4302	0	1	1	1	1
R4303	0	0	0	0	0
R4305	0	1	1	1	1
R4320	0	1	1	1	1
R4394	0	0	0	0	0
R4424	0	0	0	1	1
R5744	0	0	0	0	0
R5842	0	1	0	0	0
R2906	1	0	0	0	0
R2944	1	0	0	0	0
R3424	1	0	0	0	1
R3467	1	0	0	0	0
R3479	1	0	0	0	0
R3502	1	0	0	0	0
R3518	1	0	0	0	0
R3549	1	0	0	0	1
R3673	1	0	0	0	0
R3932	1	0	0	0	0
R3967	1	1	0	1	1
R4021	1	0	0	0	0
R4054	1	0	0	0	0
R4055	1	1	1	1	1
R4063	1	1	1	1	1
R4181	1	0	0	0	0
R4281	1	0	1	0	0
R4295	1	1	0	1	1
R4298	1	1	1	1	1
R4300	1	1	0	1	1
R4314	1	1	1	1	1
R4391	1	1	0	1	1
R5599	1	0	0	0	0
R5606	1	1	1	1	1
R5607	1	1	0	1	1
R5622	1	0	0	0	0
R5687	1	1	0	0	1
R5695	1	1	0	1	1
R5706	1	1	1	1	1
R5741	1	0	0	0	0
R5749	1	0	1	1	0
R5836	1	1	0	1	0
R5861	1	0	1	1	1
R5867	1	1	0	1	1
R5904	1	0	0	0	0
R2857	2	0	0	0	0
R2897	2	0	0	0	0
R2996	2	0	0	0	0
R3017	2	0	0	0	0
R3063	2	0	1	0	0
R3374	2	0	0	0	0
R3395	2	0	0	0	0
R3396	2	0	0	0	0
R3417	2	0	0	0	0
R3421	2	0	0	1	0
R3447	2	0	0	0	0
R3478	2	0	0	0	0
R3631	2	1	1	0	1
R3678	2	0	0	0	0
R3927	2	0	0	0	0
R3938	2	1	0	0	1
R3943	2	1	0	1	0
R3973	2	1	0	0	0
R4044	2	0	0	0	0
R4048	2	0	0	0	0
R4165	2	0	0	0	0
R4168	2	0	0	0	0
R4184	2	0	0	0	0
R4203	2	0	0	0	1
R4274	2	1	0	1	1
R4285	2	1	1	0	1
R4304	2	1	1	1	1
R4312	2	1	0	1	1
R4336	2	1	1	0	1
R4405	2	1	0	1	0
R4418	2	1	0	1	0
R5839	2	1	0	0	1
R5845	2	1	1	0	0
R5847	2	1	0	1	1
R5862	2	0	0	0	0
R2839	3	0	0	0	0
R2894	3	0	0	0	0
R2945	3	0	0	0	0
R2949	3	1	0	0	0
R2954	3	0	0	0	0
R2958	3	0	0	0	0
R2983	3	0	0	0	0
R3087	3	0	0	0	0
R3394	3	0	0	0	0
R3491	3	0	0	0	0
R3495	3	0	0	0	0
R3517	3	0	0	0	0
R3913	3	1	0	1	0
R3924	3	0	0	0	0
R4010	3	0	0	0	0
R4037	3	0	0	0	0
R4056	3	1	0	1	1
R4106	3	1	0	0	0
R4112	3	0	0	0	0
R4113	3	1	0	1	1
R4179	3	0	0	0	0
R4200	3	0	0	0	0
R4236	3	0	0	0	0
R4277	3	1	0	1	0
R4330	3	1	0	1	1
R4368	3	1	0	1	0
R5619	3	1	0	0	0
R5620	3	1	1	1	1
R5623	3	0	1	0	0
R5633	3	0	0	0	0
R5691	3	1	0	1	1
R5748	3	0	0	0	0
R5825	3	1	1	1	1
R5834	3	1	0	1	0
R5851	3	1	0	0	0
R2980	4	0	0	0	0
R3054	4	1	0	1	1
R3098	4	0	1	0	1
R3373	4	0	0	0	0
R3445	4	0	0	0	0
R3489	4	0	0	1	0
R3544	4	0	0	0	0
R3554	4	0	0	0	0
R3604	4	0	0	0	0
R3677	4	0	0	0	0
R3765	4	0	0	0	1
R3931	4	0	0	0	0
R4011	4	0	0	0	0
R4035	4	1	1	1	1
R4045	4	1	1	1	1
R4051	4	0	0	0	0
R4057	4	1	0	1	1
R4058	4	1	1	1	1
R4068	4	0	0	0	0
R4161	4	1	0	1	1
R4198	4	1	0	0	0
R4207	4	0	0	0	0
R4309	4	1	1	1	1
R4315	4	1	0	1	1
R4316	4	1	1	1	1
R4341	4	1	0	0	0
R4356	4	0	0	0	0
R4701	4	0	0	0	0
R5613	4	1	0	1	0
R5625	4	0	0	0	0
R5628	4	0	1	1	1
R5848	4	0	1	0	0
R5856	4	1	1	1	1
R5865	4	0	1	1	0
R5886	4	1	0	1	0
R2826	5	0	0	0	0
R2895	5	0	0	0	0
R2907	5	0	0	0	0
R3055	5	1	0	1	1
R3384	5	0	0	0	0
R3429	5	0	0	0	0
R3482	5	0	0	0	0
R3539	5	0	1	0	0
R3567	5	0	0	0	0
R3597	5	0	1	0	0
R3619	5	0	0	0	0
R3895	5	0	0	0	0
R3920	5	0	0	0	0
R4019	5	1	1	1	1
R4039	5	1	0	0	0
R4041	5	0	0	0	0
R4070	5	0	0	0	0
R4075	5	0	0	0	0
R4122	5	1	1	1	1
R4139	5	1	0	0	0
R4151	5	1	0	1	1
R4157	5	1	0	1	1
R4212	5	1	0	0	1
R4215	5	0	0	0	0
R4279	5	0	0	0	0
R4297	5	1	0	0	0
R4326	5	0	0	0	0
R4354	5	0	0	0	0
R4411	5	1	0	0	0
R5603	5	1	1	1	1
R5629	5	0	1	0	0
R5694	5	1	1	1	1
R5705	5	1	0	1	1
R5855	5	0	0	0	0
R5869	5	1	0	0	0
R2813	6	1	0	1	0
R2836	6	0	0	0	0
R2869	6	0	0	0	0
R2982	6	1	0	1	0
R2999	6	0	0	0	0
R3002	6	0	0	0	0
R3027	6	1	1	0	1
R3050	6	0	0	0	0
R3051	6	0	0	0	0
R3381	6	0	0	0	0
R3444	6	0	0	0	0
R3522	6	0	0	1	0
R3543	6	0	0	0	0
R3602	6	0	1	0	0
R3639	6	0	0	1	1
R3676	6	0	0	0	0
R3766	6	0	0	0	0
R3995	6	1	0	0	0
R4027	6	1	0	0	0
R4076	6	0	1	0	0
R4105	6	0	1	0	0
R4155	6	1	1	0	1
R4213	6	0	1	0	0
R4225	6	0	0	0	0
R4307	6	1	1	1	1
R4311	6	1	0	1	1
R4325	6	1	0	1	1
R4331	6	1	0	1	1
R4340	6	1	0	0	0
R4360	6	0	0	0	0
R4400	6	1	1	1	1
R5605	6	1	1	1	1
R5624	6	0	0	0	0
R5843	6	1	1	1	1
R5859	6	0	1	0	1
R2947	7	0	1	0	0
R3009	7	0	0	0	0
R3393	7	0	0	0	0
R3455	7	0	0	0	0
R3468	7	0	0	0	0
R3537	7	0	0	0	0
R3568	7	0	0	0	0
R3630	7	1	1	1	1
R3656	7	0	0	0	0
R3887	7	0	0	1	0
R3970	7	0	0	0	0
R4038	7	0	0	0	0
R4059	7	1	0	0	1
R4072	7	0	0	0	0
R4166	7	0	0	0	0
R4226	7	0	0	0	0
R4227	7	0	1	0	1
R4235	7	0	0	0	0
R4280	7	1	1	1	1
R4301	7	1	0	1	1
R4306	7	1	1	1	1
R4313	7	1	1	1	1
R4324	7	0	0	0	0
R4329	7	1	0	1	1
R4332	7	1	0	1	1
R4350	7	1	1	0	0
R4363	7	0	0	0	0
R4402	7	1	0	1	1
R4416	7	1	0	0	1
R5595	7	1	0	0	0
R5596	7	0	0	0	0
R5621	7	1	1	1	1
R5846	7	0	1	0	0
R5868	7	0	0	0	0
R5887	7	1	0	0	0
R2855	8	0	0	0	0
R2912	8	0	0	0	0
R3014	8	0	0	0	0
R3375	8	0	0	0	0
R3385	8	0	0	0	0
R3448	8	0	0	0	0
R3477	8	0	0	1	0
R3506	8	0	0	0	0
R3674	8	0	1	0	0
R3914	8	1	0	1	0
R3935	8	0	0	0	0
R3944	8	0	0	0	0
R3969	8	0	0	0	0
R3982	8	0	0	0	0
R3991	8	0	0	0	0
R3996	8	0	0	0	0
R4016	8	1	0	1	1
R4020	8	1	0	1	1
R4023	8	1	0	1	1
R4029	8	0	0	0	0
R4030	8	1	0	0	0
R4047	8	0	0	0	0
R4049	8	0	0	0	0
R4118	8	1	0	1	1
R4156	8	1	1	0	1
R4158	8	1	1	1	1
R4310	8	1	1	1	1
R4386	8	0	0	0	0
R4429	8	1	0	1	1
R5602	8	0	0	0	0
R5690	8	1	0	0	0
R5692	8	1	0	1	0
R5838	8	1	0	1	1
R5890	8	1	0	0	0
R2845	9	0	0	0	0
R2905	9	0	0	0	0
R3441	9	0	0	0	0
R3456	9	0	0	0	0
R3469	9	0	0	0	0
R3470	9	0	0	0	0
R3494	9	0	0	0	0
R3507	9	0	0	0	0
R3557	9	0	0	0	0
R3565	9	0	0	0	0
R3653	9	1	0	0	0
R3771	9	0	0	0	0
R3908	9	1	1	1	1
R3939	9	0	0	0	0
R3990	9	0	0	0	0
R4031	9	1	0	0	0
R4065	9	1	1	1	1
R4135	9	1	0	0	0
R4211	9	1	0	0	0
R4308	9	1	0	1	0
R4333	9	1	0	0	0
R4348	9	0	0	0	0
R4392	9	1	1	1	0
R4395	9	1	1	1	1
R4397	9	0	0	0	0
R5601	9	0	0	1	0
R5604	9	1	0	1	1
R5616	9	1	0	1	1
R5617	9	1	1	1	1
R5742	9	0	1	0	0
R5858	9	1	1	1	1
R5863	9	0	0	0	0
R5871	9	0	0	0	0
R5885	9	0	0	0	0
