## Supplementary Data 2: Binary classification for "dRFEtools: Dynamic recursive feature elimination for omics": dRFEtools_10folds.txt

fold	n_features_all_features	train_acc_all_features	train_nmi_all_features	train_roc_all_features	n_max	n_features	train_acc	train_nmi	train_roc	test_acc	test_nmi	test_roc	n_redundant	test_acc_redundant	test_nmi_redundant	test_roc_redundant
0	22385	0.6294117647058823	0.0449893954230909	0.6126937578550481	45	57	0.7823529411764706	0.24244282003305037	0.7753805334450495	0.7105263157894737	0.13908190545356844	0.7138888888888888	294	0.7894736842105263	0.2636340748227461	0.7916666666666666
1	22385	0.65	0.06165438107004704	0.6376553553972909	89	51	0.7823529411764706	0.2406259869182096	0.7776148582600195	0.6842105263157895	0.11002601891503772	0.6888888888888889	237	0.5789473684210527	0.01681040466661007	0.5750000000000001
2	22385	0.6176470588235294	0.03643357239872595	0.6083696599825632	36	64	0.788235294117647	0.25436112490540114	0.7818657367044464	0.631578947368421	0.04546390037704425	0.6218487394957982	405	0.6052631578947368	0.031076040997405765	0.6036414565826331
3	22385	0.6352941176470588	0.04955096504600103	0.6266782911944202	99	64	0.7852941176470588	0.24760311054785294	0.7843940714908457	0.6842105263157895	0.14729452197056964	0.7030812324929971	364	0.631578947368421	0.05698904677735709	0.638655462184874
4	22385	0.6323529411764706	0.047433045248961504	0.6192676547515257	45	45	0.8117647058823529	0.30003572010166246	0.810810810810811	0.6842105263157895	0.0967440000636301	0.680672268907563	191	0.7631578947368421	0.20542140628727076	0.7577030812324931
5	22385	0.6205882352941177	0.038350622292165036	0.6079337401918047	80	51	0.7941176470588235	0.26364733232493986	0.7898866608544027	0.6578947368421053	0.06757334271760303	0.645658263305322	364	0.631578947368421	0.04762865203276009	0.627450980392157
6	22385	0.6470588235294118	0.05938425311633557	0.6385353095030516	64	40	0.8058823529411765	0.2914102959742205	0.799128160418483	0.7368421052631579	0.17156364556148337	0.7394957983193277	237	0.7894736842105263	0.2626823245584069	0.7927170868347339
7	22385	0.611764705882353	0.03227111066906355	0.5982563208369661	123	57	0.7911764705882353	0.2575913875909345	0.7882301656495205	0.6578947368421053	0.07184566895897486	0.6568627450980393	264	0.7631578947368421	0.2213572596943912	0.7689075630252101
8	22385	0.6539589442815249	0.06534119068197292	0.6451612903225806	36	57	0.8240469208211144	0.32611309569337454	0.8225806451612904	0.6756756756756757	0.08776039962221846	0.6691176470588236	619	0.7027027027027027	0.12715262878554043	0.6897058823529411
9	22385	0.656891495601173	0.06835364121322979	0.6456989247311827	72	89	0.7947214076246334	0.26497746097985175	0.7897849462365591	0.7297297297297297	0.1559051254405452	0.7279411764705883	364	0.7297297297297297	0.15582646887846574	0.7235294117647059
