## Supplementary Data 2: Binary classification for "dRFEtools: Dynamic recursive feature elimination for omics": feature_elimination_allFolds_metrics.txt

fold	n features	NMI score	Accuracy score	ROC AUC score
0	22385	0.0449893954230909	0.6294117647058823	0.6126937578550481
0	20146	0.05885882163776373	0.6470588235294118	0.6377600893729927
0	18131	0.04911402220287686	0.6352941176470588	0.6214215891635246
0	16317	0.04911402220287686	0.6352941176470588	0.6214215891635246
0	14685	0.04891090300678783	0.6352941176470588	0.6236559139784947
0	13216	0.05904195486944986	0.6470588235294118	0.6344086021505376
0	11894	0.10745862498798679	0.6941176470588235	0.685798072894847
0	10704	0.06994023324086106	0.6588235294117647	0.6468370339338081
0	9633	0.05388215173968802	0.6411764705882353	0.6284736768607736
0	8669	0.06960459406006103	0.6588235294117647	0.649071358748778
0	7802	0.07874145174106871	0.6676470588235294	0.6560187124703253
0	7021	0.05882485733471105	0.6470588235294118	0.63720150816925
0	6318	0.04659847968499282	0.6323529411764706	0.6215263231392263
0	5686	0.13206517629903136	0.711764705882353	0.7002513615416841
0	5117	0.07532313698075324	0.6647058823529411	0.6555648652422846
0	4605	0.1340505577394358	0.7147058823529412	0.7057324396034074
0	4144	0.10652019868725225	0.6911764705882353	0.6780826700181538
0	3729	0.101493959478811	0.6882352941176471	0.6770702415863706
0	3356	0.10798830953464308	0.6941176470588235	0.6841223292836196
0	3020	0.1145175582171669	0.7	0.6922915793883535
0	2718	0.09440567646646213	0.6823529411764706	0.6716938975003491
0	2446	0.10826697440672448	0.6941176470588235	0.6835637480798771
0	2201	0.08460043441463586	0.6735294117647059	0.6630708001675742
0	1980	0.12971712838797245	0.711764705882353	0.703602848764139
0	1782	0.12221956570294466	0.7058823529411765	0.7015779919005726
0	1603	0.12204265664071726	0.7058823529411765	0.6976679234743751
0	1442	0.1256392882462745	0.7088235294117647	0.7014732579248708
0	1297	0.09387453531923587	0.6823529411764706	0.673928222315319
0	1167	0.20463206948693352	0.7617647058823529	0.7554461667364892
0	1050	0.13792108239048412	0.7176470588235294	0.7089791928501606
0	945	0.13504588325327682	0.711764705882353	0.6980170367267142
0	850	0.13717829878142526	0.7147058823529412	0.7023809523809523
0	765	0.1809229287894684	0.7470588235294118	0.7397709817064656
0	688	0.14967938322939306	0.7264705882352941	0.7192780337941628
0	619	0.19450024381816025	0.7558823529411764	0.7500698226504676
0	557	0.14560522583982605	0.7235294117647059	0.7160312805474094
0	501	0.22021564250638587	0.7705882352941177	0.7640692640692641
0	450	0.1538198292109577	0.7294117647058823	0.722524787040916
0	405	0.2413017899062344	0.7794117647058824	0.7698994553833264
0	364	0.18840532415287958	0.75	0.7402248289345063
0	327	0.20684375677632544	0.7617647058823529	0.7532118419215194
0	294	0.19091210391249136	0.7529411764705882	0.745147325792487
0	264	0.18184991269085604	0.7470588235294118	0.7386538192989806
0	237	0.18184991269085604	0.7470588235294118	0.7386538192989806
0	213	0.22488505315007828	0.7735294117647059	0.7678745985197597
0	191	0.21930979387914443	0.7705882352941177	0.7657450076804915
0	171	0.22970520137004827	0.7764705882352941	0.772238514173998
0	153	0.25173507300941467	0.788235294117647	0.7835497835497836
0	137	0.2271079164328032	0.7735294117647059	0.7656402737047897
0	123	0.19434212571728943	0.7558823529411764	0.7506284038542101
0	110	0.2192458441527871	0.7705882352941177	0.7668621700879765
0	99	0.19510022747927133	0.7558823529411764	0.7489526602429827
0	89	0.2356009518479723	0.7794117647058824	0.773809523809524
0	80	0.2687670240911887	0.7970588235294118	0.7944072056975282
0	72	0.24627008668732756	0.7852941176470588	0.7803030303030303
0	64	0.24089283312629062	0.7823529411764706	0.777056277056277
0	57	0.24244282003305037	0.7823529411764706	0.7753805334450495
0	51	0.2860767971618673	0.8	0.7898338220918865
0	45	0.29331200065277346	0.8088235294117647	0.8040427314620864
0	40	0.2192247982575945	0.7705882352941177	0.766303588884234
0	36	0.2297035017231598	0.7764705882352941	0.7727970953777403
0	32	0.2461114758760488	0.7852941176470588	0.7825373551180003
0	28	0.2537635816232442	0.788235294117647	0.7813154587348137
0	25	0.25209815157017496	0.788235294117647	0.7863426895684961
0	22	0.25150387169134136	0.788235294117647	0.7846669459572685
0	19	0.23550900928378496	0.7794117647058824	0.7771610110319788
0	17	0.18547152368564992	0.75	0.7474863845831587
0	15	0.18482245146428244	0.75	0.7458106409719313
0	13	0.21464979502704043	0.7676470588235295	0.7652911604524507
0	11	0.15840743547949404	0.7323529411764705	0.7291230275101243
0	9	0.18547152368564992	0.75	0.7474863845831587
0	8	0.15000785125080252	0.7264705882352941	0.7231881022203602
0	7	0.12557174224147807	0.7088235294117647	0.7020318391286133
0	6	0.15786867758439388	0.7323529411764705	0.7268887026951543
0	5	0.09478086312995225	0.6823529411764706	0.6783968719452591
0	4	0.082358338957541	0.6705882352941176	0.666527021365731
0	3	0.07261397311029502	0.6617647058823529	0.6545524368105013
0	2	0.06719493170313964	0.6558823529411765	0.6491760927244798
0	1	0.019076701352827564	0.5852941176470589	0.5807498952660243
1	22385	0.06165438107004704	0.65	0.6376553553972909
1	20146	0.05648188486648421	0.6441176470588236	0.6311618489037844
1	18131	0.08172618899407619	0.6705882352941176	0.6592654657170786
1	16317	0.046585527394074254	0.6323529411764706	0.6198505795279988
1	14685	0.044711149779017634	0.6294117647058823	0.6210724759111855
1	13216	0.07030480928046073	0.6588235294117647	0.6457198715263232
1	11894	0.11916353571661727	0.7029411764705882	0.6927454266163943
1	10704	0.04896745698277209	0.6352941176470588	0.6225387515710096
1	9633	0.07243575356398216	0.6617647058823529	0.6523181119955314
1	8669	0.10433770572429565	0.6911764705882353	0.6814341572406089
1	7802	0.09405380858226332	0.6823529411764706	0.6728110599078341
1	7021	0.1009709332933897	0.6882352941176471	0.6781874039938556
1	6318	0.11146326194675026	0.6970588235294117	0.6873690825303728
1	5686	0.12618780660699017	0.7088235294117647	0.6997975143136433
1	5117	0.07246341223784686	0.6617647058823529	0.6534352744030164
1	4605	0.10078185344284854	0.6882352941176471	0.6787459851975981
1	4144	0.09713544175980529	0.6852941176470588	0.6777335567658148
1	3729	0.09440567646646213	0.6823529411764706	0.6716938975003491
1	3356	0.09852691231124495	0.6852941176470588	0.6732649071358747
1	3020	0.12594622608274048	0.7088235294117647	0.7003560955173859
1	2718	0.11499570300070892	0.7	0.690615835777126
1	2446	0.13792108239048412	0.7176470588235294	0.7089791928501606
1	2201	0.10518771157872002	0.6911764705882353	0.6797584136293814
1	1980	0.09790102339333165	0.6852941176470588	0.6743820695433599
1	1782	0.1458475529196901	0.7235294117647059	0.7154726993436671
1	1603	0.1651668034997699	0.7352941176470589	0.7251082251082253
1	1442	0.1551016837375257	0.7294117647058823	0.7202904622259461
1	1297	0.14654364624907035	0.7235294117647059	0.714355536936182
1	1167	0.14304047751299276	0.7205882352941176	0.7105502024856863
1	1050	0.13882557856521247	0.7147058823529412	0.7012637899734674
1	945	0.15620839647114917	0.7294117647058823	0.7191732998184611
1	850	0.17719374127111517	0.7411764705882353	0.7293674067867617
1	765	0.1588239983310997	0.7323529411764705	0.7240957966764416
1	688	0.1343977107376637	0.7147058823529412	0.7051738583996648
1	619	0.20552411855241398	0.7617647058823529	0.7543290043290043
1	557	0.2263729326588445	0.7735294117647059	0.7661988549085323
1	501	0.18840532415287958	0.75	0.7402248289345063
1	450	0.2076716604609237	0.7617647058823529	0.7526532607177768
1	405	0.22518312482144134	0.7705882352941177	0.7607177768468092
1	364	0.15620839647114917	0.7294117647058823	0.7191732998184611
1	327	0.1756141603644605	0.7441176470588236	0.7398757156821673
1	294	0.20921716798984724	0.7647058823529411	0.761485826001955
1	264	0.2263729326588445	0.7735294117647059	0.7661988549085323
1	237	0.23214449809824309	0.7764705882352941	0.768887026951543
1	213	0.26332276538010874	0.7911764705882353	0.7823278871665967
1	191	0.2524817121321022	0.788235294117647	0.7824326211422986
1	171	0.22403957774890815	0.7705882352941177	0.7612763580505517
1	153	0.2865080674698293	0.8058823529411765	0.8024717218265607
1	137	0.22465598201915415	0.7735294117647059	0.7706675045384722
1	123	0.22575949451289556	0.7735294117647059	0.7667574361122748
1	110	0.28079702630417	0.8029411764705883	0.8009007121910348
1	99	0.23143762431015596	0.7764705882352941	0.7694456081552855
1	89	0.32755988200656927	0.8235294117647058	0.81748359167714
1	80	0.3065084576807162	0.8147058823529412	0.8094190755481078
1	72	0.3188202308659781	0.8205882352941176	0.8159125820416144
1	64	0.2745557452737125	0.8	0.7970953777405391
1	57	0.29291785225665706	0.8088235294117647	0.8046013126658288
1	51	0.2406259869182096	0.7823529411764706	0.7776148582600195
1	45	0.25305419586167033	0.788235294117647	0.7818740399385561
1	40	0.23507822577951637	0.7794117647058824	0.7760438486244937
1	36	0.23503430865249073	0.7794117647058824	0.7754852674207512
1	32	0.25155598408795266	0.788235294117647	0.784108364753526
1	28	0.2406259869182096	0.7823529411764706	0.7776148582600195
1	25	0.25848245493502536	0.7911764705882353	0.7851207931853093
1	22	0.2192247982575945	0.7705882352941177	0.766303588884234
1	19	0.2699137144447162	0.7970588235294118	0.7960829493087556
1	17	0.2989422405630088	0.8117647058823529	0.8095238095238095
1	15	0.24054663258956593	0.7823529411764706	0.7792906018712469
1	13	0.26291165385842885	0.7941176470588235	0.7911604524507749
1	11	0.2258159746907036	0.7735294117647059	0.7723432481496997
1	9	0.24054663258956593	0.7823529411764706	0.7792906018712469
1	8	0.21930979387914443	0.7705882352941177	0.7657450076804915
1	7	0.1711770713329589	0.7411764705882353	0.7371875436391565
1	6	0.1587179518705236	0.7323529411764705	0.7296816087138668
1	5	0.1546684651876978	0.7294117647058823	0.726993436670856
1	4	0.15000785125080252	0.7264705882352941	0.7231881022203602
1	3	0.121902351285975	0.7058823529411765	0.7004608294930875
1	2	0.05231535873696554	0.638235294117647	0.6324884792626728
1	1	0.033071660939393205	0.6088235294117647	0.6067239212400503
2	22385	0.03643357239872595	0.6176470588235294	0.6083696599825632
2	20146	0.04720723186888205	0.6323529411764706	0.6234524847428072
2	18131	0.05190081693343991	0.638235294117647	0.629380993897123
2	16317	0.05938425311633557	0.6470588235294118	0.6385353095030516
2	14685	0.07882275559142243	0.6676470588235294	0.6595466434176112
2	13216	0.0594894283574316	0.6470588235294118	0.6364428945074107
2	11894	0.042621827227529704	0.6264705882352941	0.6159546643417612
2	10704	0.06746938338564736	0.6558823529411765	0.6461203138622494
2	9633	0.07023720849490796	0.6588235294117647	0.6493461203138623
2	8669	0.07629940043921558	0.6647058823529411	0.6542284219703576
2	7802	0.1389180170638424	0.7176470588235294	0.7091543156059285
2	7021	0.10297432184324977	0.6882352941176471	0.6768962510897995
2	6318	0.06246217673584511	0.65	0.6380993897122929
2	5686	0.088512983078205	0.6764705882352942	0.6666085440278989
2	5117	0.0701775328560828	0.6588235294117647	0.6498692240627725
2	4605	0.10804215036008953	0.6941176470588235	0.6864864864864865
2	4144	0.12071441284588473	0.7029411764705882	0.6925021795989538
2	3729	0.09926321189803819	0.6852941176470588	0.6741935483870968
2	3356	0.09792625880164707	0.6852941176470588	0.6768090671316477
2	3020	0.088512983078205	0.6764705882352942	0.6666085440278989
2	2718	0.13031999356633656	0.711764705882353	0.7042720139494333
2	2446	0.1428277696556233	0.7205882352941176	0.7123801220575414
2	2201	0.15461940465304186	0.7294117647058823	0.7225806451612904
2	1980	0.10443890081352669	0.6911764705882353	0.6853530950305143
2	1782	0.13550878965677227	0.7147058823529412	0.7054054054054054
2	1603	0.13601845069883733	0.7147058823529412	0.7048823016564951
2	1442	0.17267576135389104	0.7411764705882353	0.7339145597210113
2	1297	0.14586104951683027	0.7235294117647059	0.7176983435047951
2	1167	0.13825900554887977	0.7176470588235294	0.7102005231037489
2	1050	0.15461940465304186	0.7294117647058823	0.7225806451612904
2	945	0.21155566860351638	0.7647058823529411	0.7576285963382737
2	850	0.168353109444993	0.7382352941176471	0.7306887532693984
2	765	0.21094907729933052	0.7647058823529411	0.7581517000871839
2	688	0.21500396957491075	0.7676470588235295	0.7624237140366174
2	619	0.20005798216389625	0.7588235294117647	0.7532693984306887
2	557	0.21980890107684492	0.7705882352941177	0.7661726242371404
2	501	0.2747366526388253	0.7970588235294118	0.7894507410636442
2	450	0.20836595800589047	0.7617647058823529	0.7533565823888405
2	405	0.19740675442084935	0.7558823529411764	0.747951176983435
2	364	0.20120516251985057	0.7558823529411764	0.7458587619877942
2	327	0.23363176376545353	0.7764705882352941	0.7689625108979947
2	294	0.22542203954463672	0.7735294117647059	0.7683522231909328
2	264	0.2938115860990524	0.8088235294117647	0.8044463818657366
2	237	0.28790484354747076	0.8058823529411765	0.8012205754141238
2	213	0.2519501363474901	0.788235294117647	0.7850043591979077
2	191	0.2938115860990524	0.8088235294117647	0.8044463818657366
2	171	0.2577730440156758	0.7911764705882353	0.7871839581517001
2	153	0.27074197444653547	0.7970588235294118	0.791543156059285
2	137	0.24141568980503234	0.7823529411764706	0.7775065387968614
2	123	0.22542203954463672	0.7735294117647059	0.7683522231909328
2	110	0.3055750413158813	0.8117647058823529	0.8045335658238885
2	99	0.26939597370821716	0.7970588235294118	0.7952048823016564
2	89	0.29420227420552486	0.8058823529411765	0.7980819529206626
2	80	0.2590406470713977	0.7911764705882353	0.7856146469049695
2	72	0.28694795696249425	0.8058823529411765	0.8027898866608543
2	64	0.25436112490540114	0.788235294117647	0.7818657367044464
2	57	0.318278766701086	0.8205882352941176	0.8178727114210985
2	51	0.32560716752297414	0.8235294117647058	0.8195292066259808
2	45	0.3316204055691462	0.8264705882352941	0.823278116826504
2	40	0.29028283444780134	0.8058823529411765	0.7996512641673932
2	36	0.3517378757966952	0.8352941176470589	0.8329555361813427
2	32	0.28097378388671534	0.8029411764705883	0.7995640802092415
2	28	0.24640487662878924	0.7852941176470588	0.7817785527462948
2	25	0.3449101160731696	0.8323529411764706	0.8297297297297297
2	22	0.26519801489821443	0.7941176470588235	0.7883173496076722
2	19	0.2696550555986172	0.7970588235294118	0.7925893635571055
2	17	0.23564740844947313	0.7794117647058824	0.7768962510897995
2	15	0.24640226070646082	0.7852941176470588	0.782301656495205
2	13	0.25877285246550613	0.7911764705882353	0.7903225806451615
2	11	0.22532201100501714	0.7735294117647059	0.7714908456843941
2	9	0.194854964238937	0.7558823529411764	0.7526591107236269
2	8	0.17153332364957355	0.7411764705882353	0.7370531822144726
2	7	0.2256840095249157	0.7735294117647059	0.7720139494333043
2	6	0.2045957719196715	0.7617647058823529	0.7585876198779425
2	5	0.1717393108154612	0.7411764705882353	0.735483870967742
2	4	0.19963722940874026	0.7588235294117647	0.7553618134263297
2	3	0.12655898344985955	0.7088235294117647	0.7010462074978203
2	2	0.04993943465556959	0.6352941176470588	0.6287707061900609
2	1	0.0026517617687431233	0.5352941176470588	0.5300784655623365
3	22385	0.04955096504600103	0.6352941176470588	0.6266782911944202
3	20146	0.06745045987301211	0.6558823529411765	0.6487358326068003
3	18131	0.07314861304785979	0.6617647058823529	0.652048823016565
3	16317	0.04755960605652725	0.6323529411764706	0.6187445510026156
3	14685	0.059384965078100836	0.6470588235294118	0.637489102005231
3	13216	0.08932856686172488	0.6764705882352942	0.6650392327811683
3	11894	0.06764174708118031	0.6558823529411765	0.6497820401046207
3	10704	0.0819375631628441	0.6705882352941176	0.6617262423714037
3	9633	0.04487671512765526	0.6294117647058823	0.6197035745422843
3	8669	0.07305964825241296	0.6617647058823529	0.6525719267654753
3	7802	0.08800919497920738	0.6764705882352942	0.6687009590235397
3	7021	0.07342697688921743	0.6617647058823529	0.6510026155187445
3	6318	0.08190322283361184	0.6705882352941176	0.6643417611159548
3	5686	0.07102156582250424	0.6588235294117647	0.6467306015693113
3	5117	0.12263969189343475	0.7058823529411765	0.6983435047951176
3	4605	0.11276711629837367	0.6970588235294117	0.6870967741935484
3	4144	0.09858497055483267	0.6852941176470588	0.6752397558849171
3	3729	0.13506824843317988	0.7147058823529412	0.7059285091543156
3	3356	0.1437431459977874	0.7205882352941176	0.7113339145597211
3	3020	0.09689988955392144	0.6823529411764706	0.6699215344376634
3	2718	0.13282708177700658	0.711764705882353	0.7011333914559722
3	2446	0.1806901476446172	0.7470588235294118	0.7435047951176983
3	2201	0.08508882017908535	0.6735294117647059	0.6644289450741063
3	1980	0.10839504119125543	0.6941176470588235	0.685440278988666
3	1782	0.11715405592107411	0.7	0.6892763731473409
3	1603	0.17639959668083902	0.7441176470588236	0.7381865736704446
3	1442	0.20677006467977374	0.7617647058823529	0.7544027898866608
3	1297	0.1770648691582724	0.7441176470588236	0.7371403661726242
3	1167	0.15041388453534948	0.7235294117647059	0.712467306015693
3	1050	0.16708910521351883	0.7382352941176471	0.7333042720139493
3	945	0.18558055448472377	0.75	0.7472537053182216
3	850	0.1339612563161884	0.7147058823529412	0.7080209241499564
3	765	0.20613884917992542	0.7617647058823529	0.7549258936355709
3	688	0.205614652542975	0.7617647058823529	0.7554489973844812
3	619	0.22035340533361486	0.7705882352941177	0.76512641673932
3	557	0.24202016983941474	0.7794117647058824	0.770619006102877
3	501	0.1676070630068131	0.7382352941176471	0.7317349607672189
3	450	0.2378686940382674	0.7794117647058824	0.7727114210985179
3	405	0.21536390528489469	0.7676470588235295	0.7619006102877071
3	364	0.19965726976201292	0.7588235294117647	0.7543156059285091
3	327	0.20959035852274063	0.7647058823529411	0.7602441150828247
3	294	0.2770953105921202	0.8	0.7942458587619878
3	264	0.22582701719889972	0.7735294117647059	0.7678291194420225
3	237	0.22495077647084427	0.7735294117647059	0.7693984306887534
3	213	0.27510098632809177	0.8	0.7963382737576287
3	191	0.2715066470089162	0.7970588235294118	0.791020052310375
3	171	0.28097378388671534	0.8029411764705883	0.7995640802092415
3	153	0.2871141140629125	0.8058823529411765	0.8022667829119442
3	137	0.24676118763994553	0.7852941176470588	0.7833478639930253
3	123	0.22542203954463672	0.7735294117647059	0.7683522231909328
3	110	0.28790484354747076	0.8058823529411765	0.8012205754141238
3	99	0.3251498857877551	0.8235294117647058	0.820052310374891
3	89	0.29945453224628593	0.8117647058823529	0.8081952920662597
3	80	0.25302828665266597	0.788235294117647	0.7829119442022668
3	72	0.24115454403667963	0.7823529411764706	0.7801220575414124
3	64	0.24760311054785294	0.7852941176470588	0.7843940714908457
3	57	0.24677961451189226	0.7852941176470588	0.7807323452484742
3	51	0.2690873748116051	0.7970588235294118	0.7941586748038361
3	45	0.2575913875909345	0.7911764705882353	0.7882301656495205
3	40	0.2640238780160163	0.7941176470588235	0.7893635571054927
3	36	0.24677961451189226	0.7852941176470588	0.7807323452484742
3	32	0.26975380380027264	0.7970588235294118	0.7957279860505666
3	28	0.28694795696249425	0.8058823529411765	0.8027898866608543
3	25	0.26364733232493986	0.7941176470588235	0.7898866608544027
3	22	0.24676118763994553	0.7852941176470588	0.7833478639930253
3	19	0.28835151013367977	0.8058823529411765	0.8054054054054054
3	17	0.23232357099670034	0.7764705882352941	0.7762859633827376
3	15	0.24640226070646082	0.7852941176470588	0.782301656495205
3	13	0.23023686771692198	0.7764705882352941	0.7736704446381866
3	11	0.24241384768740518	0.7823529411764706	0.7816913687881429
3	9	0.1779926193885325	0.7441176470588236	0.7434176111595466
3	8	0.1928654563058602	0.7529411764705882	0.7530950305143853
3	7	0.18228703761812065	0.7470588235294118	0.7461203138622493
3	6	0.1655786488690396	0.7352941176470589	0.7353095030514385
3	5	0.1818032971065607	0.7470588235294118	0.7455972101133392
3	4	0.1626849991168601	0.7352941176470589	0.7306015693112466
3	3	0.0988992714994822	0.6852941176470588	0.674716652136007
3	2	0.04735337647389341	0.6323529411764706	0.6244986922406277
3	1	0.005494316491740663	0.5470588235294118	0.5435047951176983
4	22385	0.047433045248961504	0.6323529411764706	0.6192676547515257
4	20146	0.049704870753912354	0.6352941176470588	0.6277244986922407
4	18131	0.0594239810072313	0.6470588235294118	0.6369659982563207
4	16317	0.04495758459354127	0.6294117647058823	0.6170880557977333
4	14685	0.059702031238169126	0.6470588235294118	0.6353966870095902
4	13216	0.04274306252559851	0.6264705882352941	0.6175239755884917
4	11894	0.022669869589132238	0.5941176470588235	0.5867480383609416
4	10704	0.057378553416318666	0.6441176470588236	0.6384481255448997
4	9633	0.056870831928493445	0.6441176470588236	0.6337401918047079
4	8669	0.07895275498017434	0.6676470588235294	0.6585004359197907
4	7802	0.07060740254202437	0.6588235294117647	0.6477768090671316
4	7021	0.0794166735504401	0.6676470588235294	0.6569311246730603
4	6318	0.07302349093104327	0.6617647058823529	0.654664341761116
4	5686	0.08205226024908714	0.6705882352941176	0.6612031386224934
4	5117	0.0472706194671685	0.6323529411764706	0.6239755884917175
4	4605	0.09448353158299724	0.6823529411764706	0.676721883173496
4	4144	0.05190081693343991	0.638235294117647	0.629380993897123
4	3729	0.09187950560501736	0.6794117647058824	0.6693112467306015
4	3356	0.12285876105776194	0.7058823529411765	0.6978204010462075
4	3020	0.06737138662615881	0.6558823529411765	0.6476896251089799
4	2718	0.0788094684556183	0.6676470588235294	0.6600697471665213
4	2446	0.0764910979929685	0.6647058823529411	0.6537053182214473
4	2201	0.13057630958394764	0.711764705882353	0.7037489102005231
4	1980	0.1079394855586774	0.6941176470588235	0.6870095902353966
4	1782	0.12264589634363528	0.7058823529411765	0.7020052310374891
4	1603	0.0862428746328089	0.6735294117647059	0.6618134263295554
4	1442	0.1385550225688961	0.7176470588235294	0.7096774193548387
4	1297	0.11317808921325995	0.6970588235294117	0.6865736704446382
4	1167	0.2045203364688481	0.7617647058823529	0.7580645161290324
4	1050	0.13550878965677227	0.7147058823529412	0.7054054054054054
4	945	0.1806901476446172	0.7470588235294118	0.7435047951176983
4	850	0.11898927807048519	0.7029411764705882	0.6951176983435048
4	765	0.10864735722520487	0.6941176470588235	0.6849171752397558
4	688	0.1701111019998732	0.7382352941176471	0.7291194420226679
4	619	0.14720870457331992	0.7235294117647059	0.7150828247602441
4	557	0.16589383920422746	0.7352941176470589	0.7258936355710549
4	501	0.22370863593028925	0.7705882352941177	0.7625108979947689
4	450	0.15461940465304186	0.7294117647058823	0.7225806451612904
4	405	0.18385949342671576	0.7470588235294118	0.7382737576285964
4	364	0.23094158537404302	0.7764705882352941	0.7710549258936354
4	327	0.24677961451189226	0.7852941176470588	0.7807323452484742
4	294	0.18547729098825136	0.75	0.7446381865736704
4	264	0.22079135489201382	0.7705882352941177	0.7646033129904096
4	237	0.2188514259931318	0.7676470588235295	0.759285091543156
4	213	0.22035340533361486	0.7705882352941177	0.76512641673932
4	191	0.2314295791289182	0.7764705882352941	0.7705318221447253
4	171	0.20977423197601075	0.7647058823529411	0.7597210113339146
4	153	0.23043280197341523	0.7764705882352941	0.7741935483870969
4	137	0.2361370963794316	0.7794117647058824	0.7742807323452485
4	123	0.2522312359196815	0.788235294117647	0.7839581517000871
4	110	0.23057184131676334	0.7764705882352941	0.7715780296425457
4	99	0.2263478387323024	0.7735294117647059	0.7673060156931124
4	89	0.2715066470089162	0.7970588235294118	0.791020052310375
4	80	0.24640487662878924	0.7852941176470588	0.7817785527462948
4	72	0.2691378568848731	0.7970588235294118	0.7936355710549259
4	64	0.22035340533361486	0.7705882352941177	0.76512641673932
4	57	0.26975380380027264	0.7970588235294118	0.7957279860505666
4	51	0.28693194633728447	0.8058823529411765	0.8033129904097646
4	45	0.30003572010166246	0.8117647058823529	0.810810810810811
4	40	0.24652125492642124	0.7852941176470588	0.7828247602441151
4	36	0.2525642088420312	0.788235294117647	0.7834350479511769
4	32	0.25217249355691845	0.788235294117647	0.7860505666957279
4	28	0.23115637320795282	0.7764705882352941	0.7752397558849171
4	25	0.2701259291374278	0.7970588235294118	0.7920662598081952
4	22	0.2811973260521648	0.8029411764705883	0.7990409764603313
4	19	0.23564740844947313	0.7794117647058824	0.7768962510897995
4	17	0.2354948165925927	0.7794117647058824	0.775850043591979
4	15	0.2634076621736497	0.7941176470588235	0.790409764603313
4	13	0.23232357099670034	0.7764705882352941	0.7762859633827376
4	11	0.21539882746637767	0.7676470588235295	0.7660854402789887
4	9	0.17667388330690548	0.7441176470588236	0.7418482999128161
4	8	0.17235182941685476	0.7411764705882353	0.7391455972101134
4	7	0.1506987908852297	0.7264705882352941	0.7240627724498693
4	6	0.14186799691506652	0.7205882352941176	0.716564952048823
4	5	0.12671786747971905	0.7088235294117647	0.7057541412380122
4	4	0.10813424295627622	0.6941176470588235	0.6896251089799477
4	3	0.07033177794755543	0.6588235294117647	0.6524847428073234
4	2	0.04572548196928529	0.6294117647058823	0.6238884045335658
4	1	0.037714323188459506	0.6176470588235294	0.613077593722755
5	22385	0.038350622292165036	0.6205882352941177	0.6079337401918047
5	20146	0.072978702903573	0.6617647058823529	0.6536181342632955
5	18131	0.09324125023653566	0.6794117647058824	0.6672188317349608
5	16317	0.0543147153257466	0.6411764705882353	0.6315605928509155
5	14685	0.0741089253738755	0.6617647058823529	0.6494333042720138
5	13216	0.040599449178913095	0.6235294117647059	0.6101133391455972
5	11894	0.04745533901024314	0.6323529411764706	0.6250217959895379
5	10704	0.08185962791047267	0.6705882352941176	0.6622493461203139
5	9633	0.057145158175855436	0.6441176470588236	0.6321708805579773
5	8669	0.07342697688921743	0.6617647058823529	0.6510026155187445
5	7802	0.0792250911662263	0.6676470588235294	0.6574542284219704
5	7021	0.1016212995712172	0.6882352941176471	0.6789886660854403
5	6318	0.03631024871536617	0.6176470588235294	0.6073234524847427
5	5686	0.0792250911662263	0.6676470588235294	0.6574542284219704
5	5117	0.09282940051482394	0.6794117647058824	0.6677419354838711
5	4605	0.10123988549416434	0.6882352941176471	0.6800348735832606
5	4144	0.08901278619645842	0.6764705882352942	0.6655623365300785
5	3729	0.08901278619645842	0.6764705882352942	0.6655623365300785
5	3356	0.12285876105776194	0.7058823529411765	0.6978204010462075
5	3020	0.06753220262525483	0.6558823529411765	0.6492589363557105
5	2718	0.10188379306313339	0.6882352941176471	0.6784655623365301
5	2446	0.12263969189343475	0.7058823529411765	0.6983435047951176
5	2201	0.10111883519723613	0.6882352941176471	0.6805579773321708
5	1980	0.16885161100079282	0.7382352941176471	0.7301656495204882
5	1782	0.13825900554887977	0.7176470588235294	0.7102005231037489
5	1603	0.16589383920422746	0.7352941176470589	0.7258936355710549
5	1442	0.10477145712302156	0.6911764705882353	0.6827375762859633
5	1297	0.13550878965677227	0.7147058823529412	0.7054054054054054
5	1167	0.13057630958394764	0.711764705882353	0.7037489102005231
5	1050	0.10804215036008953	0.6941176470588235	0.6864864864864865
5	945	0.19818781808157418	0.7558823529411764	0.7474280732345249
5	850	0.15837224930120888	0.7323529411764705	0.7273757628596338
5	765	0.18647023708690189	0.75	0.7430688753269399
5	688	0.17599640168895928	0.7411764705882353	0.7312990409764604
5	619	0.1950367075358741	0.7558823529411764	0.7505666957279861
5	557	0.18547729098825136	0.75	0.7446381865736704
5	501	0.20005798216389625	0.7588235294117647	0.7532693984306887
5	450	0.25973848590150156	0.7911764705882353	0.7850915431560593
5	405	0.2590406470713977	0.7911764705882353	0.7856146469049695
5	364	0.19012708115006594	0.7529411764705882	0.7478639930252834
5	327	0.18090201653500265	0.7470588235294118	0.7414123801220575
5	294	0.23017862917904466	0.7764705882352941	0.7726242371403661
5	264	0.1806901476446172	0.7470588235294118	0.7435047951176983
5	237	0.20040462453203386	0.7588235294117647	0.7527462946817786
5	213	0.24640487662878924	0.7852941176470588	0.7817785527462948
5	191	0.311893887584393	0.8176470588235294	0.8146469049694857
5	171	0.27510098632809177	0.8	0.7963382737576287
5	153	0.26364733232493986	0.7941176470588235	0.7898866608544027
5	137	0.24112360215171944	0.7823529411764706	0.7780296425457716
5	123	0.30605320080779125	0.8147058823529412	0.8135135135135135
5	110	0.2146025538039585	0.7676470588235295	0.7634699215344377
5	99	0.2577730440156758	0.7911764705882353	0.7871839581517001
5	89	0.2520271367435271	0.788235294117647	0.7844812554489974
5	80	0.3590470695565796	0.8382352941176471	0.8351351351351352
5	72	0.22495077647084427	0.7735294117647059	0.7693984306887534
5	64	0.2637854087576226	0.7941176470588235	0.7925021795989537
5	57	0.293132068108815	0.8088235294117647	0.805492589363557
5	51	0.26364733232493986	0.7941176470588235	0.7898866608544027
5	45	0.26364733232493986	0.7941176470588235	0.7898866608544027
5	40	0.2409693270470649	0.7823529411764706	0.7795989537925022
5	36	0.26349257939378073	0.7941176470588235	0.7919790758500435
5	32	0.33882809430504035	0.8294117647058824	0.8285963382737576
5	28	0.2634076621736497	0.7941176470588235	0.790409764603313
5	25	0.27510098632809177	0.8	0.7963382737576287
5	22	0.2576946406857547	0.7911764705882353	0.7887532693984307
5	19	0.29921368915871993	0.8117647058823529	0.8092414995640802
5	17	0.21169919496781564	0.7647058823529411	0.7644289450741062
5	15	0.23978711955504425	0.7794117647058824	0.7805579773321708
5	13	0.2826767513684827	0.8029411764705883	0.8027027027027027
5	11	0.266278314855678	0.7941176470588235	0.7945945945945946
5	9	0.18285364994221542	0.7470588235294118	0.7466434176111596
5	8	0.15105318397847317	0.7264705882352941	0.7245858761987793
5	7	0.13541407471914596	0.7147058823529412	0.7132519616390585
5	6	0.15542556816303926	0.7294117647058823	0.7278116826503923
5	5	0.1282116732815359	0.7088235294117647	0.707846556233653
5	4	0.10478248212484058	0.6911764705882353	0.686922406277245
5	3	0.10523191463630478	0.6911764705882353	0.6879686137750654
5	2	0.05469812109969882	0.6411764705882353	0.6346992153443766
5	1	0.0022965382595947197	0.47352941176470587	0.4717523975588492
6	22385	0.05938425311633557	0.6470588235294118	0.6385353095030516
6	20146	0.05188470156243945	0.638235294117647	0.6278116826503923
6	18131	0.03425443879520021	0.6147058823529412	0.6035745422842198
6	16317	0.0701775328560828	0.6588235294117647	0.6498692240627725
6	14685	0.06475573631281226	0.6529411764705882	0.6428945074106365
6	13216	0.03429379100414412	0.6147058823529412	0.6040976460331299
6	11894	0.08289607845199352	0.6705882352941176	0.6591107236268525
6	10704	0.0792250911662263	0.6676470588235294	0.6574542284219704
6	9633	0.07587870664746517	0.6647058823529411	0.6573670444638187
6	8669	0.07023720849490796	0.6588235294117647	0.6493461203138623
6	7802	0.07907074953731023	0.6676470588235294	0.6579773321708805
6	7021	0.057898696481784216	0.6441176470588236	0.6300784655623365
6	6318	0.07593717947776181	0.6647058823529411	0.655797733217088
6	5686	0.054330974121336896	0.6411764705882353	0.6310374891020052
6	5117	0.09122984521818604	0.6794117647058824	0.6714036617262424
6	4605	0.06740722093153323	0.6558823529411765	0.6466434176111596
6	4144	0.09466995475109213	0.6823529411764706	0.6735832606800349
6	3729	0.08932856686172488	0.6764705882352942	0.6650392327811683
6	3356	0.10523769480812013	0.6911764705882353	0.681691368788143
6	3020	0.07587870664746517	0.6647058823529411	0.6573670444638187
6	2718	0.11668675320804434	0.7	0.6897994768962511
6	2446	0.1271543450523624	0.7088235294117647	0.7000000000000002
6	2201	0.1563105434250906	0.7294117647058823	0.7204882301656496
6	1980	0.11668675320804434	0.7	0.6897994768962511
6	1782	0.1341427983349898	0.7147058823529412	0.7074978204010463
6	1603	0.10804215036008953	0.6941176470588235	0.6864864864864865
6	1442	0.12313576689969517	0.7058823529411765	0.6972972972972974
6	1297	0.15413165772034407	0.7294117647058823	0.7241499564080209
6	1167	0.12247734117463266	0.7058823529411765	0.698866608544028
6	1050	0.15228746106129243	0.7235294117647059	0.7114210985178728
6	945	0.22867775656910705	0.7705882352941177	0.7604184829991281
6	850	0.16272889089805814	0.7352941176470589	0.7300784655623365
6	765	0.11539895774547769	0.7	0.6918918918918919
6	688	0.14599285348305033	0.7235294117647059	0.7171752397558848
6	619	0.1599019663144788	0.7323529411764705	0.7242371403661726
6	557	0.18571766982706595	0.75	0.7441150828247601
6	501	0.205614652542975	0.7617647058823529	0.7554489973844812
6	450	0.24141568980503234	0.7823529411764706	0.7775065387968614
6	405	0.1563105434250906	0.7294117647058823	0.7204882301656496
6	364	0.24115454403667963	0.7823529411764706	0.7801220575414124
6	327	0.21969468398942146	0.7705882352941177	0.7672188317349607
6	294	0.24237235585883035	0.7823529411764706	0.7764603312990411
6	264	0.22035340533361486	0.7705882352941177	0.76512641673932
6	237	0.25302828665266597	0.788235294117647	0.7829119442022668
6	213	0.2361370963794316	0.7794117647058824	0.7742807323452485
6	191	0.2320384634358752	0.7764705882352941	0.7700087183958152
6	171	0.20952481048464747	0.7647058823529411	0.7612903225806452
6	153	0.27537861463839064	0.8	0.7958151700087185
6	137	0.24715511111265173	0.7852941176470588	0.7802092414995642
6	123	0.2358049469216315	0.7794117647058824	0.7748038360941587
6	110	0.2696550555986172	0.7970588235294118	0.7925893635571055
6	99	0.2361370963794316	0.7794117647058824	0.7742807323452485
6	89	0.30136935521673597	0.8117647058823529	0.8118570183086312
6	80	0.30638947763400953	0.8147058823529412	0.8103748910200522
6	72	0.2584824535363541	0.7911764705882353	0.7861377506538797
6	64	0.32486082725809073	0.8235294117647058	0.8216216216216217
6	57	0.2358049469216315	0.7794117647058824	0.7748038360941587
6	51	0.2696550555986172	0.7970588235294118	0.7925893635571055
6	45	0.2696550555986172	0.7970588235294118	0.7925893635571055
6	40	0.2914102959742205	0.8058823529411765	0.799128160418483
6	36	0.293132068108815	0.8088235294117647	0.805492589363557
6	32	0.2998159773238003	0.8117647058823529	0.8076721883173495
6	28	0.2693264765495181	0.7970588235294118	0.7931124673060158
6	25	0.26519801489821443	0.7941176470588235	0.7883173496076722
6	22	0.2871141140629125	0.8058823529411765	0.8022667829119442
6	19	0.2525642088420312	0.788235294117647	0.7834350479511769
6	17	0.21475076292888137	0.7676470588235295	0.7629468177855274
6	15	0.26975380380027264	0.7970588235294118	0.7957279860505666
6	13	0.26939597370821716	0.7970588235294118	0.7952048823016564
6	11	0.24112360215171944	0.7823529411764706	0.7780296425457716
6	9	0.23015190124975432	0.7764705882352941	0.7731473408892763
6	8	0.2197958941437325	0.7705882352941177	0.767741935483871
6	7	0.16775574999810633	0.7382352941176471	0.7359197907585004
6	6	0.1420344398767539	0.7205882352941176	0.7170880557977332
6	5	0.14255286238255988	0.7205882352941176	0.7181342632955536
6	4	0.10462371368191349	0.6911764705882353	0.6863993025283348
6	3	0.10864735722520487	0.6941176470588235	0.6849171752397558
6	2	0.04515542610723198	0.6294117647058823	0.621795989537925
6	1	0.02852148019419339	0.6029411764705882	0.5985178727114211
7	22385	0.03227111066906355	0.611764705882353	0.5982563208369661
7	20146	0.059850593750909474	0.6470588235294118	0.6348735832606801
7	18131	0.040451140859697074	0.6235294117647059	0.6116826503923278
7	16317	0.0685051704206268	0.6558823529411765	0.642981691368788
7	14685	0.05537132462770439	0.6411764705882353	0.6268526591107236
7	13216	0.045404368729791623	0.6294117647058823	0.6228421970357454
7	11894	0.06199333201355873	0.65	0.640714908456844
7	10704	0.040599449178913095	0.6235294117647059	0.6101133391455972
7	9633	0.07342697688921743	0.6617647058823529	0.6510026155187445
7	8669	0.06745045987301211	0.6558823529411765	0.6487358326068003
7	7802	0.059850593750909474	0.6470588235294118	0.6348735832606801
7	7021	0.0760232795634586	0.6647058823529411	0.6552746294681778
7	6318	0.0794166735504401	0.6676470588235294	0.6569311246730603
7	5686	0.059850593750909474	0.6470588235294118	0.6348735832606801
7	5117	0.04947481433353587	0.6352941176470588	0.6251089799476897
7	4605	0.07032827213175104	0.6588235294117647	0.6488230165649521
7	4144	0.056870831928493445	0.6441176470588236	0.6337401918047079
7	3729	0.09779761074521516	0.6852941176470588	0.6773321708805579
7	3356	0.0623108181040093	0.65	0.6386224934612031
7	3020	0.09187950560501736	0.6794117647058824	0.6693112467306015
7	2718	0.10140704182843563	0.6882352941176471	0.6795117698343505
7	2446	0.0792250911662263	0.6676470588235294	0.6574542284219704
7	2201	0.08818100070546118	0.6764705882352942	0.6676547515257193
7	1980	0.13659943966324511	0.7147058823529412	0.7043591979075849
7	1782	0.09792625880164707	0.6852941176470588	0.6768090671316477
7	1603	0.13127749002922898	0.711764705882353	0.7027027027027027
7	1442	0.12432929075935453	0.7058823529411765	0.6957279860505666
7	1297	0.205614652542975	0.7617647058823529	0.7554489973844812
7	1167	0.1766892140645731	0.7441176470588236	0.7376634699215344
7	1050	0.13378128584833274	0.7147058823529412	0.709590235396687
7	945	0.14247645945508172	0.7205882352941176	0.7129032258064517
7	850	0.19965726976201292	0.7588235294117647	0.7543156059285091
7	765	0.1587972051858388	0.7323529411764705	0.7258064516129032
7	688	0.17438905649677716	0.7411764705882353	0.7323452484742807
7	619	0.1811679225048683	0.7470588235294118	0.7408892763731473
7	557	0.22698722809243743	0.7735294117647059	0.7667829119442023
7	501	0.19673179916182296	0.7558823529411764	0.7484742807323452
7	450	0.16707147497335337	0.7382352941176471	0.7338273757628596
7	405	0.1990785074607491	0.7558823529411764	0.7469049694856146
7	364	0.1770648691582724	0.7441176470588236	0.7371403661726242
7	327	0.22000168565133502	0.7705882352941177	0.7682650392327811
7	294	0.2251305980994838	0.7735294117647059	0.7688753269398432
7	264	0.21455794908610187	0.7676470588235295	0.7639930252833479
7	237	0.19960022498856675	0.7588235294117647	0.7548387096774194
7	213	0.21536390528489469	0.7676470588235295	0.7619006102877071
7	191	0.17603172812621792	0.7441176470588236	0.7397558849171751
7	171	0.2414570274433799	0.7823529411764706	0.7806451612903227
7	153	0.3003414915590253	0.8117647058823529	0.8071490845684394
7	137	0.2943909377327378	0.8088235294117647	0.8039232781168266
7	123	0.32326310154421817	0.8205882352941176	0.8142109851787271
7	110	0.24829411908893725	0.7852941176470588	0.7791630340017437
7	99	0.24640226070646082	0.7852941176470588	0.782301656495205
7	89	0.2815694747906162	0.8029411764705883	0.7985178727114212
7	80	0.28790484354747076	0.8058823529411765	0.8012205754141238
7	72	0.27580162005995645	0.8	0.7952920662598082
7	64	0.2645397709673531	0.7941176470588235	0.7888404533565824
7	57	0.2575913875909345	0.7911764705882353	0.7882301656495205
7	51	0.24141568980503234	0.7823529411764706	0.7775065387968614
7	45	0.21500396957491075	0.7676470588235295	0.7624237140366174
7	40	0.24640226070646082	0.7852941176470588	0.782301656495205
7	36	0.24241384768740518	0.7823529411764706	0.7816913687881429
7	32	0.215036622511878	0.7676470588235295	0.7655623365300783
7	28	0.27580162005995645	0.8	0.7952920662598082
7	25	0.23551379558713495	0.7794117647058824	0.7763731473408892
7	22	0.22259864295884735	0.7705882352941177	0.7708805579773321
7	19	0.2575913875909345	0.7911764705882353	0.7882301656495205
7	17	0.23043280197341523	0.7764705882352941	0.7741935483870969
7	15	0.19503690085665368	0.7558823529411764	0.7531822144725371
7	13	0.17159117336212443	0.7411764705882353	0.736006974716652
7	11	0.1417636733273524	0.7205882352941176	0.7160418482999128
7	9	0.17162189468712946	0.7411764705882353	0.7375762859633828
7	8	0.1626849991168601	0.7352941176470589	0.7306015693112466
7	7	0.1501878133712755	0.7264705882352941	0.7230165649520488
7	6	0.12078746895548792	0.7029411764705882	0.7019180470793375
7	5	0.11931450051367262	0.7029411764705882	0.6998256320836966
7	4	0.06535466022528376	0.6529411764705882	0.6481255448997384
7	3	0.062108910712989844	0.65	0.6428073234524847
7	2	0.021518751776818633	0.5911764705882353	0.5850915431560593
7	1	1.1667168321292182e-05	0.5058823529411764	0.5020052310374891
8	22385	0.06534119068197292	0.6539589442815249	0.6451612903225806
8	20146	0.0388812722464354	0.6217008797653959	0.6086021505376344
8	18131	0.027191403992602926	0.6041055718475073	0.5913978494623656
8	16317	0.05746840314128249	0.6451612903225806	0.635483870967742
8	14685	0.06534119068197292	0.6539589442815249	0.6451612903225806
8	13216	0.06399233115676628	0.6510263929618768	0.6365591397849463
8	11894	0.0737163889485255	0.6627565982404692	0.6548387096774194
8	10704	0.07085890226471206	0.6598240469208211	0.6510752688172042
8	9633	0.05253657659067081	0.6392961876832844	0.6279569892473118
8	8669	0.08569059534502449	0.6744868035190615	0.667741935483871
8	7802	0.0827810334950212	0.6715542521994134	0.6618279569892472
8	7021	0.07718150022560484	0.6656891495601173	0.6543010752688172
8	6318	0.10601352196136142	0.6920821114369502	0.682258064516129
8	5686	0.03482592908203913	0.6158357771260997	0.6048387096774194
8	5117	0.07824075441673096	0.6656891495601173	0.6629032258064517
8	4605	0.05525399321676446	0.6422287390029325	0.6349462365591398
8	4144	0.0888356114823985	0.6774193548387096	0.6688172043010753
8	3729	0.12260275776743337	0.7038123167155426	0.6919354838709677
8	3356	0.12325721115832852	0.7067448680351907	0.7016129032258064
8	3020	0.06817111525324332	0.656891495601173	0.6494623655913979
8	2718	0.13499953256820713	0.7155425219941349	0.7080645161290322
8	2446	0.11279441452687439	0.6979472140762464	0.6940860215053763
8	2201	0.10875928337487142	0.6950146627565983	0.6876344086021505
8	1980	0.07411265238540773	0.6627565982404692	0.6516129032258065
8	1782	0.15929372080248355	0.7331378299120235	0.7279569892473118
8	1603	0.13589872100912598	0.7155425219941349	0.7064516129032258
8	1442	0.19095434375162487	0.7536656891495601	0.7489247311827957
8	1297	0.14429036287184305	0.718475073313783	0.7059139784946237
8	1167	0.1520865269204088	0.7272727272727273	0.7188172043010753
8	1050	0.14732705118659886	0.7243401759530792	0.7166666666666667
8	945	0.19660636925943822	0.7565982404692082	0.7499999999999998
8	850	0.13873740478139668	0.718475073313783	0.7118279569892473
8	765	0.16801032625055676	0.7390029325513197	0.7344086021505376
8	688	0.2323629700163756	0.7771260997067448	0.7709677419354839
8	619	0.19095434375162487	0.7536656891495601	0.7489247311827957
8	557	0.18626744744426166	0.750733137829912	0.7456989247311828
8	501	0.2819494109836919	0.8035190615835777	0.8
8	450	0.18472770072180464	0.7478005865102639	0.7387096774193548
8	405	0.1682659288337224	0.7390029325513197	0.7327956989247311
8	364	0.20549151352718067	0.7624633431085044	0.7586021505376345
8	327	0.28216297644938304	0.8035190615835777	0.7994623655913979
8	294	0.23188488773603055	0.7771260997067448	0.771505376344086
8	264	0.2702943433049813	0.7976539589442815	0.7935483870967742
8	237	0.23676377205336235	0.7800586510263929	0.7752688172043011
8	213	0.2530014978465811	0.7888563049853372	0.7849462365591398
8	191	0.18626744744426166	0.750733137829912	0.7456989247311828
8	171	0.20653686947275565	0.7624633431085044	0.7559139784946236
8	153	0.23676377205336235	0.7800586510263929	0.7752688172043011
8	137	0.23296193443013669	0.7771260997067448	0.7704301075268818
8	123	0.2530014978465811	0.7888563049853372	0.7849462365591398
8	110	0.31406064715574317	0.8181818181818182	0.8134408602150538
8	99	0.2701156952699567	0.7976539589442815	0.7940860215053763
8	89	0.3258395836158418	0.8240469208211144	0.8209677419354839
8	80	0.19660636925943822	0.7565982404692082	0.7499999999999998
8	72	0.27017134952809424	0.7976539589442815	0.7951612903225805
8	64	0.24752050296781627	0.7859237536656891	0.7833333333333333
8	57	0.32611309569337454	0.8240469208211144	0.8225806451612904
8	51	0.30650023524488174	0.8152492668621701	0.8129032258064517
8	45	0.28254807349418076	0.8035190615835777	0.8021505376344085
8	40	0.28806355967669506	0.8064516129032258	0.8043010752688171
8	36	0.33937823353990715	0.8299120234604106	0.828494623655914
8	32	0.264798617929996	0.7947214076246334	0.793010752688172
8	28	0.2477703750862911	0.7859237536656891	0.7838709677419353
8	25	0.2643812615130159	0.7947214076246334	0.7908602150537636
8	22	0.25859620281129675	0.7917888563049853	0.7881720430107527
8	19	0.2267010888924048	0.7741935483870968	0.7725806451612903
8	17	0.2369036504400829	0.7800586510263929	0.7779569892473117
8	15	0.2160411771322353	0.7683284457478006	0.7661290322580645
8	13	0.22078679244164018	0.7712609970674487	0.768279569892473
8	11	0.17287736966032172	0.7419354838709677	0.7354838709677419
8	9	0.16910261365753443	0.7390029325513197	0.7370967741935485
8	8	0.1626129921675663	0.7331378299120235	0.7333333333333333
8	7	0.15687546147477963	0.7302052785923754	0.7290322580645162
8	6	0.16873417654360662	0.7390029325513197	0.7365591397849462
8	5	0.1435049326687046	0.7214076246334311	0.7188172043010753
8	4	0.14858021190829881	0.7243401759530792	0.7231182795698925
8	3	0.10236435880244409	0.6891495601173021	0.6849462365591397
8	2	0.08645593162737787	0.6744868035190615	0.6704301075268818
8	1	0.02199298290815158	0.5894428152492669	0.5870967741935483
9	22385	0.06835364121322979	0.656891495601173	0.6456989247311827
9	20146	0.04777516503604599	0.6334310850439883	0.621505376344086
9	18131	0.05075692477467544	0.6363636363636364	0.6301075268817204
9	16317	0.047902517873311234	0.6334310850439883	0.6204301075268818
9	14685	0.07408343892931575	0.6627565982404692	0.656989247311828
9	13216	0.07376729894880303	0.6627565982404692	0.6532258064516129
9	11894	0.034885842579647684	0.6158357771260997	0.6053763440860215
9	10704	0.06283940381677944	0.6510263929618768	0.6397849462365591
9	9633	0.03496002081269988	0.6158357771260997	0.6059139784946237
9	8669	0.060102262646979356	0.6480938416422287	0.6397849462365591
9	7802	0.065511859730253	0.6539589442815249	0.643010752688172
9	7021	0.07425098773430823	0.6627565982404692	0.6575268817204302
9	6318	0.06266172862789633	0.6510263929618768	0.6419354838709678
9	5686	0.07740314877090065	0.6656891495601173	0.653763440860215
9	5117	0.08922423353904506	0.6774193548387096	0.6725806451612903
9	4605	0.09522541781283922	0.6832844574780058	0.675268817204301
9	4144	0.06807644875623571	0.656891495601173	0.6483870967741935
9	3729	0.06534119068197292	0.6539589442815249	0.6451612903225806
9	3356	0.11395053009915404	0.6979472140762464	0.6870967741935484
9	3020	0.08310893051537788	0.6715542521994134	0.660752688172043
9	2718	0.1020292936742125	0.6891495601173021	0.6806451612903225
9	2446	0.20061162246361422	0.7595307917888563	0.7548387096774193
9	2201	0.10885341196443774	0.6950146627565983	0.6870967741935484
9	1980	0.1551259256859921	0.7302052785923754	0.7241935483870968
9	1782	0.1052395405140985	0.6920821114369502	0.685483870967742
9	1603	0.0856348367906535	0.6744868035190615	0.6666666666666666
9	1442	0.13911634769752765	0.718475073313783	0.7107526881720431
9	1297	0.11267289841113284	0.6979472140762464	0.689247311827957
9	1167	0.13864066993450358	0.718475073313783	0.7134408602150538
9	1050	0.15309200417790905	0.7272727272727273	0.7177419354838709
9	945	0.1125877424004625	0.6979472140762464	0.6935483870967741
9	850	0.11644396349431753	0.7008797653958945	0.6919354838709677
9	765	0.17731650888422773	0.7448680351906158	0.7387096774193548
9	688	0.20176677054762754	0.7595307917888563	0.7526881720430106
9	619	0.18696127641504598	0.750733137829912	0.7440860215053763
9	557	0.19244021999148278	0.7536656891495601	0.7462365591397849
9	501	0.20653686947275565	0.7624633431085044	0.7559139784946236
9	450	0.1912702675361719	0.7536656891495601	0.7478494623655912
9	405	0.2419633980025113	0.782991202346041	0.7801075268817205
9	364	0.22292250193414165	0.7712609970674487	0.763978494623656
9	327	0.2380951825339732	0.7800586510263929	0.7736559139784946
9	294	0.21556724848537437	0.7683284457478006	0.763978494623656
9	264	0.2118681167677391	0.7653958944281525	0.7586021505376345
9	237	0.2719136339083866	0.7976539589442815	0.7973118279569892
9	213	0.23656018534756545	0.7800586510263929	0.7758064516129031
9	191	0.23143573338391799	0.7771260997067448	0.7747311827956989
9	171	0.24236996159099514	0.782991202346041	0.7779569892473118
9	153	0.23113489340296042	0.7771260997067448	0.7736559139784945
9	137	0.264798617929996	0.7947214076246334	0.793010752688172
9	123	0.25859620281129675	0.7917888563049853	0.7881720430107527
9	110	0.2263290500103576	0.7741935483870968	0.7720430107526882
9	99	0.2531956280611265	0.7888563049853372	0.7844086021505376
9	89	0.26497746097985175	0.7947214076246334	0.7897849462365591
9	80	0.2678693751854845	0.7947214076246334	0.7876344086021506
9	72	0.28808328691942453	0.8064516129032258	0.8026881720430108
9	64	0.2539726652548771	0.7888563049853372	0.7833333333333334
9	57	0.2508372078586785	0.7859237536656891	0.7865591397849462
9	51	0.2759483700517469	0.8005865102639296	0.7973118279569893
9	45	0.25293444780705393	0.7888563049853372	0.7854838709677419
9	40	0.24411305784028553	0.782991202346041	0.7827956989247311
9	36	0.2473915674391624	0.7859237536656891	0.7827956989247312
9	32	0.23647351692299148	0.7800586510263929	0.7763440860215053
9	28	0.1998988438700184	0.7565982404692082	0.75752688172043
9	25	0.2236501722869797	0.7712609970674487	0.771505376344086
9	22	0.2271806081510645	0.7741935483870968	0.7731182795698924
9	19	0.19035808688495318	0.750733137829912	0.7516129032258064
9	17	0.1818188733245445	0.7478005865102639	0.7446236559139785
9	15	0.1574129006980346	0.7302052785923754	0.7295698924731183
9	13	0.178478925587896	0.7448680351906158	0.7435483870967742
9	11	0.1966773002829331	0.7565982404692082	0.7548387096774193
9	9	0.20131035643037368	0.7595307917888563	0.75752688172043
9	8	0.1971391030842905	0.7565982404692082	0.7553763440860215
9	7	0.21641346150374285	0.7683284457478006	0.7666666666666667
9	6	0.1939061006993009	0.7536656891495601	0.7537634408602151
9	5	0.10397053487274528	0.6891495601173021	0.6876344086021505
9	4	0.09915607782703614	0.6862170087976539	0.682258064516129
9	3	0.11593595364557396	0.7008797653958945	0.6956989247311828
9	2	0.08003244098218983	0.6686217008797654	0.6634408602150538
9	1	0.011841728261103253	0.5689149560117303	0.5634408602150538
