## Supplementary Data 2: Binary classification for "dRFEtools: Dynamic recursive feature elimination for omics": test_predictions.txt

	fold	real	predict_all	predict_max	predict_redundant
R2826	0	0	0	0	0
R2885	0	1	1	1	1
R2893	0	1	0	0	0
R2962	0	1	1	1	1
R3017	0	0	1	1	1
R3374	0	0	0	0	0
R3429	0	0	0	1	1
R3568	0	0	0	0	0
R3575	0	1	1	1	1
R3598	0	1	0	0	0
R3602	0	0	1	1	1
R3604	0	0	0	0	0
R3766	0	0	0	0	0
R3906	0	1	1	1	1
R3912	0	1	1	1	1
R3935	0	0	0	0	0
R3937	0	0	0	1	0
R3969	0	0	0	0	0
R3983	0	1	0	1	1
R4010	0	0	0	0	0
R4043	0	1	1	0	1
R4075	0	0	0	0	0
R4109	0	1	1	1	1
R4121	0	1	1	1	1
R4179	0	0	0	0	0
R4207	0	0	0	0	0
R4243	0	1	0	0	0
R4271	0	1	1	1	1
R4275	0	1	0	1	1
R4292	0	1	0	1	1
R4337	0	1	0	1	1
R4351	0	1	1	1	1
R4354	0	0	0	0	0
R5602	0	0	0	0	0
R5608	0	1	1	1	1
R5625	0	0	1	1	0
R5628	0	0	0	1	1
R5868	0	0	0	1	1
R2840	1	1	1	1	1
R2860	1	1	0	0	0
R2896	1	1	1	1	1
R2907	1	0	0	0	0
R2947	1	0	1	1	1
R3002	1	0	1	0	0
R3071	1	1	1	1	1
R3373	1	0	0	1	0
R3448	1	0	0	0	0
R3477	1	0	0	0	0
R3502	1	0	1	0	1
R3588	1	1	0	0	0
R3619	1	0	1	1	1
R3666	1	1	1	1	0
R3670	1	1	0	1	1
R3677	1	0	1	1	1
R3887	1	0	0	0	0
R3897	1	0	0	0	0
R3920	1	0	0	1	0
R3926	1	1	1	1	1
R3931	1	0	0	0	0
R3991	1	0	1	1	1
R4049	1	0	0	0	0
R4171	1	0	0	0	0
R4201	1	1	1	1	1
R4203	1	0	0	0	0
R4278	1	1	1	1	0
R4339	1	1	0	0	0
R4342	1	1	1	0	0
R4343	1	1	0	1	0
R4355	1	1	1	1	1
R4363	1	0	0	0	0
R4364	1	1	1	1	0
R4388	1	1	0	1	0
R4414	1	1	1	1	1
R5633	1	0	1	1	1
R5746	1	1	1	1	1
R5865	1	0	1	1	1
R2836	2	0	0	0	0
R2874	2	0	0	0	0
R2890	2	1	0	0	0
R2912	2	0	0	0	0
R3015	2	1	1	1	1
R3016	2	1	0	0	0
R3434	2	1	1	1	1
R3445	2	0	0	0	0
R3447	2	0	0	0	0
R3468	2	0	0	0	1
R3489	2	0	1	1	1
R3522	2	0	1	1	1
R3523	2	0	0	0	1
R3537	2	0	0	1	0
R3544	2	0	1	1	1
R3549	2	0	0	0	0
R3645	2	1	1	1	0
R3674	2	0	0	0	0
R4021	2	0	0	0	0
R4067	2	1	0	0	0
R4070	2	0	0	0	0
R4111	2	1	1	0	1
R4303	2	0	0	0	0
R4326	2	0	0	0	0
R4357	2	1	1	1	1
R4373	2	1	1	0	1
R4387	2	1	0	0	0
R4408	2	1	0	1	1
R4410	2	1	1	1	1
R4420	2	1	1	1	1
R5600	2	1	1	1	0
R5615	2	1	0	0	0
R5622	2	0	0	0	0
R5624	2	0	0	0	1
R5626	2	1	1	0	1
R5627	2	1	1	1	1
R5741	2	0	1	1	1
R5744	2	0	1	1	1
R2834	3	1	1	1	1
R2841	3	1	1	1	1
R2857	3	0	0	1	0
R2944	3	0	0	0	0
R2948	3	1	1	1	1
R3051	3	0	1	1	1
R3087	3	0	1	1	1
R3375	3	0	0	0	0
R3421	3	0	1	1	1
R3456	3	0	0	0	0
R3469	3	0	0	0	0
R3479	3	0	0	1	1
R3496	3	1	1	1	1
R3507	3	0	0	0	0
R3539	3	0	1	1	1
R3607	3	1	1	1	0
R3648	3	1	0	1	0
R3705	3	1	0	1	1
R3895	3	0	0	0	0
R3910	3	1	1	1	1
R3924	3	0	1	1	1
R4037	3	0	0	0	0
R4107	3	1	1	1	1
R4225	3	0	0	0	0
R4235	3	0	0	0	0
R4294	3	1	1	1	1
R4323	3	1	0	1	0
R4344	3	1	0	0	0
R4346	3	1	1	1	1
R4403	3	1	1	1	1
R5592	3	1	0	1	0
R5601	3	0	0	0	0
R5629	3	0	1	1	1
R5689	3	1	0	1	1
R5742	3	0	1	1	1
R5862	3	0	0	0	0
R5904	3	0	1	1	1
R5905	3	1	0	0	1
R2816	4	1	0	0	0
R2855	4	0	0	0	0
R2866	4	1	1	1	1
R2868	4	1	1	1	1
R2869	4	0	1	1	0
R2980	4	0	0	0	0
R2999	4	0	0	0	0
R3058	4	1	1	1	1
R3385	4	0	0	0	0
R3418	4	1	0	0	0
R3441	4	0	1	0	1
R3444	4	0	0	0	0
R3446	4	0	0	0	1
R3466	4	0	1	1	1
R3494	4	0	0	0	0
R3495	4	0	1	1	1
R3540	4	1	0	0	1
R3577	4	1	1	1	1
R3633	4	1	0	0	0
R3676	4	0	0	0	0
R3932	4	0	1	0	0
R3970	4	0	0	1	0
R3975	4	1	1	1	1
R3977	4	1	1	1	1
R3982	4	0	1	0	0
R3988	4	1	1	1	1
R4108	4	1	0	0	0
R4168	4	0	0	0	0
R4175	4	1	1	1	1
R4177	4	0	0	0	0
R4181	4	0	0	0	0
R4291	4	1	1	1	1
R4360	4	0	0	0	0
R4362	4	1	1	1	1
R4386	4	0	1	1	0
R4421	4	1	1	1	1
R5748	4	0	0	1	0
R5822	4	1	0	0	0
R2810	5	1	1	1	1
R2825	5	1	0	0	1
R2828	5	1	0	0	0
R2835	5	0	0	0	0
R2945	5	0	1	1	0
R2961	5	1	1	1	1
R3030	5	1	0	0	0
R3063	5	0	1	0	1
R3079	5	0	1	1	1
R3098	5	0	1	0	1
R3398	5	1	1	1	1
R3455	5	0	0	0	0
R3460	5	0	0	0	0
R3467	5	0	0	0	0
R3482	5	0	0	0	0
R3518	5	0	0	0	0
R3557	5	0	0	1	1
R3597	5	0	1	1	1
R3623	5	1	0	0	0
R3791	5	0	0	0	0
R3898	5	1	1	1	0
R3942	5	1	0	1	1
R3997	5	1	1	1	1
R4012	5	1	1	1	1
R4112	5	0	0	0	0
R4281	5	0	1	1	1
R4324	5	0	0	0	0
R4335	5	1	1	1	1
R4347	5	1	1	1	1
R4367	5	1	0	0	0
R4394	5	0	0	0	0
R4398	5	1	0	0	0
R4701	5	0	0	0	0
R5611	5	1	1	0	1
R5846	5	0	0	0	0
R5863	5	0	0	0	0
R5885	5	0	1	0	1
R6535	5	1	0	0	0
R2831	6	1	1	1	1
R3009	6	0	0	0	0
R3085	6	1	1	1	1
R3381	6	0	1	1	1
R3394	6	0	0	0	0
R3395	6	0	0	0	0
R3399	6	1	1	1	1
R3407	6	1	0	0	0
R3478	6	0	1	1	0
R3504	6	1	0	0	1
R3517	6	0	1	1	1
R3634	6	1	0	1	1
R3647	6	1	1	1	1
R3673	6	0	0	0	0
R3774	6	0	0	0	0
R3888	6	1	1	1	1
R3996	6	0	0	1	0
R4040	6	1	1	1	1
R4047	6	0	0	0	0
R4048	6	0	0	0	0
R4054	6	0	0	0	0
R4076	6	0	0	0	0
R4114	6	0	1	0	0
R4115	6	1	1	1	1
R4162	6	1	1	0	1
R4165	6	0	0	0	0
R4166	6	0	0	0	0
R4215	6	0	0	0	0
R4244	6	1	0	1	1
R4273	6	1	1	1	1
R4366	6	1	0	1	0
R4413	6	1	0	1	1
R4417	6	1	1	1	1
R5596	6	0	0	0	0
R5599	6	0	1	1	1
R5749	6	0	1	0	1
R5848	6	0	1	1	1
R6574	6	1	0	0	0
R2809	7	1	1	0	1
R2886	7	1	0	0	1
R2901	7	1	0	0	1
R2905	7	0	0	1	0
R2906	7	0	0	1	0
R2996	7	0	0	1	1
R3014	7	0	0	0	0
R3050	7	0	1	0	1
R3384	7	0	1	1	1
R3417	7	0	0	0	0
R3424	7	0	0	0	0
R3491	7	0	1	1	1
R3493	7	1	1	1	1
R3543	7	0	0	0	0
R3555	7	1	0	0	0
R3567	7	0	0	0	0
R3611	7	1	0	1	1
R3614	7	1	0	0	0
R3646	7	1	1	1	1
R3656	7	0	0	1	0
R3974	7	1	1	1	1
R4044	7	0	0	0	0
R4213	7	0	0	0	0
R4226	7	0	0	0	0
R4279	7	0	1	1	1
R4319	7	1	1	1	1
R4353	7	1	0	0	0
R4356	7	0	0	0	0
R4361	7	1	0	1	1
R4389	7	1	1	1	1
R4401	7	1	1	1	1
R4407	7	1	1	1	1
R5597	7	1	1	1	1
R5740	7	1	1	1	1
R5855	7	0	0	0	0
R5859	7	0	0	0	0
R5861	7	0	0	0	1
R5871	7	0	0	0	0
R2839	8	0	0	0	0
R2894	8	0	0	0	0
R2897	8	0	0	1	0
R2954	8	0	0	0	0
R3005	8	1	0	1	0
R3386	8	1	0	0	0
R3393	8	0	1	1	1
R3397	8	1	0	0	0
R3408	8	1	1	1	1
R3423	8	1	1	0	0
R3442	8	1	1	1	1
R3470	8	0	0	0	0
R3541	8	1	1	1	1
R3554	8	0	0	0	0
R3565	8	0	0	0	0
R3599	8	1	0	0	0
R3639	8	0	0	0	0
R3678	8	0	0	0	0
R3771	8	0	0	0	0
R3890	8	1	0	0	0
R3929	8	1	0	0	0
R3939	8	0	0	1	0
R3985	8	0	0	0	0
R3990	8	0	1	1	1
R3994	8	1	1	1	1
R4038	8	0	0	0	0
R4051	8	0	1	1	1
R4068	8	0	0	0	0
R4200	8	0	0	0	0
R4236	8	0	0	0	0
R4289	8	1	0	0	0
R4317	8	1	1	1	1
R4348	8	0	0	0	0
R4384	8	1	1	1	1
R4426	8	1	1	1	1
R5593	8	1	1	1	1
R5618	8	1	1	1	1
R2827	9	1	1	1	1
R2845	9	0	0	0	0
R2867	9	1	0	1	1
R2889	9	1	0	1	0
R2895	9	0	0	0	0
R2958	9	0	0	0	0
R2983	9	0	0	0	0
R3036	9	1	0	0	0
R3396	9	0	1	1	1
R3419	9	1	0	1	1
R3432	9	1	1	1	1
R3506	9	0	0	0	0
R3616	9	1	0	0	0
R3622	9	1	1	1	1
R3765	9	0	0	1	1
R3901	9	0	0	0	0
R3927	9	0	1	0	0
R3944	9	0	1	1	1
R3978	9	1	0	1	1
R4011	9	0	0	0	0
R4029	9	0	1	1	0
R4041	9	0	0	1	0
R4072	9	0	0	0	0
R4105	9	0	0	0	1
R4184	9	0	0	0	0
R4227	9	0	0	0	0
R4242	9	1	1	1	1
R4321	9	1	1	1	1
R4334	9	1	0	0	0
R4381	9	1	0	0	0
R4383	9	1	0	0	0
R4393	9	1	1	1	1
R4396	9	1	1	1	1
R4397	9	0	0	0	0
R4424	9	0	0	0	0
R5623	9	0	0	0	0
R6533	9	1	1	1	1
