## Supplementary Data 3: MDD GO analysis for "dRFEtools: Dynamic recursive feature elimination for omics"

### Sheet: Sheet1
GO	NS	enrichment	name	ratio_in_study	ratio_in_pop	p_uncorrected	depth	study_count	p_fdr_bh	study_items
GO:0046540	CC	e	U4/U6 x U5 tri-snRNP complex	5/153	32/17265	8.49768e-06	6	5	0.0106946	6637.0, 10465.0, 27258.0, 54957.0, 153527.0
GO:0005743	CC	e	mitochondrial inner membrane	14/153	397/17265	1.21322e-05	5	14	0.0106946	514.0, 4694.0, 4697.0, 4712.0, 4726.0, 7388.0, 7818.0, 9553.0, 27089.0, 28976.0, 29093.0, 55863.0, 112724.0, 118487.0
GO:0031966	CC	e	mitochondrial membrane	7/153	117/17265	8.21584e-05	4	7	0.0482818	249.0, 4694.0, 4697.0, 4712.0, 6048.0, 28976.0, 65055.0
