## Supplementary Data 4: Multiclass analysis for "dRFEtools: Dynamic recursive feature elimination for omics": dRFE_minimal_subset_summary.txt

Test	Mean	Median	Std	Method
n_features	69.9	71	8.68523651568185	RF
test_acc	0.638461538461538	0.625	0.048650425541052	RF
test_nmi	0.24823031395072	0.238201170192835	0.0563337691692168	RF
test_roc	0.812934461428981	0.791629715713017	0.0376049309328997	RF
train_acc	0.510470085470085	0.512820512820513	0.00869120994916332	RF
train_nmi	0.190306840952031	0.19834994656872	0.0179731494948058	RF
train_roc	0.858588302819006	0.860386549439147	0.00895084171630377	RF
