## Supplementary Data 4: Multiclass analysis for "dRFEtools: Dynamic recursive feature elimination for omics": dRFE_redundant_subset_summary.txt

Test	Mean	Median	Std	Method
n_redundant	684.5	583	378.369675200208	RF
test_acc_redundant	0.617307692307692	0.605769230769231	0.0539757293205664	RF
test_nmi_redundant	0.230088363781117	0.230152498072576	0.0631931725769561	RF
test_roc_redundant	0.799787455023757	0.794005865434688	0.0305351238737551	RF
