## Supplementary Data 4: Multiclass analysis for "dRFEtools: Dynamic recursive feature elimination for omics": dRFEtools_10folds.txt

fold	n_features_all_features	train_acc_all_features	train_nmi_all_features	train_roc_all_features	n_max	n_features	train_acc	train_nmi	train_roc	test_acc	test_nmi	test_roc	n_redundant	test_acc_redundant	test_nmi_redundant	test_roc_redundant
0	23410	0.4188034188034188	0.033027872880154574	0.6877553714592748	24	75	0.5042735042735043	0.19889737871298882	0.85531953858091	0.6153846153846154	0.3085383117555397	0.7881210556084782	583	0.5769230769230769	0.18079379463120598	0.7928254867230292
1	23410	0.42094017094017094	0.02809653766596047	0.7066084657796132	43	67	0.5213675213675214	0.19780251442445163	0.8672271955369656	0.6538461538461539	0.20387091807040972	0.7950888604429627	800	0.5576923076923077	0.1127623411852381	0.752928524648726
2	23410	0.41025641025641024	0.020491590915439374	0.6764206273902222	54	75	0.5149572649572649	0.20330248212237034	0.8529924180356377	0.7307692307692307	0.34709154155682737	0.8677866052866053	583	0.6923076923076923	0.3086686814236621	0.8584406092218592
3	23410	0.41025641025641024	0.02260802074371517	0.7003580978477151	30	54	0.5170940170940171	0.20760879943563926	0.8627668878826396	0.5961538461538461	0.21890598174910825	0.7881705709830709	648	0.6538461538461539	0.2868335052642675	0.7928093443718444
4	23410	0.4252136752136752	0.06552028940933757	0.6832457081029849	48	75	0.5170940170940171	0.20714124877777687	0.8619825264513363	0.6153846153846154	0.16836145799679608	0.7822167857609282	380	0.6923076923076923	0.29565221710211564	0.8301358234295416
5	23410	0.4166666666666667	0.029750316091881484	0.687852797247095	48	75	0.5170940170940171	0.1998663319942797	0.8462088350165743	0.5769230769230769	0.21158177958294436	0.7823117035765592	800	0.5384615384615384	0.1800709871338113	0.8055019683203045
6	23410	0.41452991452991456	0.033397580087548076	0.7003813407259725	75	67	0.5106837606837606	0.18846157319281956	0.8587905724269583	0.6346153846153846	0.2574963586365609	0.8367789044571727	1676	0.5961538461538461	0.2722294140638663	0.7887215712979718
7	23410	0.42094017094017094	0.040312840933357984	0.7018353581113901	10	84	0.5021367521367521	0.16404014440737277	0.8647784281460859	0.5961538461538461	0.2016010714150276	0.773657624209407	380	0.5961538461538461	0.203567700861854	0.7642560961958245
8	23410	0.41452991452991456	0.02638291262884126	0.6801069646830585	223	67	0.5064102564102564	0.1790066488518404	0.8717450938660131	0.6730769230769231	0.28341103341532126	0.8479288326274743	471	0.6153846153846154	0.25328891177995083	0.8170688818821247
9	23410	0.41239316239316237	0.0307501265612954	0.6633182406003427	24	60	0.4935897435897436	0.1569412876007753	0.844071532246943	0.6923076923076923	0.2814446853286656	0.8672836713371518	524	0.6538461538461539	0.20701608436520036	0.7951862441463461
