## Supplementary Data 4: Multiclass analysis for "dRFEtools: Dynamic recursive feature elimination for omics": test_predictions.txt

	fold	real	predict_all_cat	predict_max_cat	predict_redundant_cat
R2810	0	2	0	2	0
R2826	0	0	1	1	0
R2845	0	0	0	0	0
R2866	0	2	2	2	2
R2867	0	2	0	0	2
R2874	0	0	0	0	0
R2896	0	2	2	2	2
R2983	0	0	0	0	2
R3014	0	0	2	0	0
R3418	0	2	0	0	0
R3429	0	0	2	0	2
R3460	0	0	0	0	0
R3506	0	0	0	0	0
R3539	0	0	0	2	2
R3544	0	0	2	2	2
R3599	0	2	0	0	0
R3623	0	2	0	0	2
R3631	0	1	2	2	0
R3647	0	2	2	2	2
R3774	0	0	0	2	1
R3887	0	0	1	1	1
R3914	0	1	1	1	1
R3929	0	2	1	0	1
R3935	0	0	0	0	0
R3937	0	0	0	2	2
R3983	0	2	2	2	2
R4047	0	0	0	0	0
R4048	0	0	0	0	0
R4056	0	1	1	1	1
R4115	0	2	2	2	2
R4122	0	1	1	1	1
R4139	0	1	1	1	0
R4158	0	1	1	1	1
R4162	0	2	1	0	1
R4227	0	0	1	1	1
R4273	0	2	2	2	2
R4275	0	2	1	0	1
R4284	0	1	2	1	1
R4295	0	1	0	1	0
R4300	0	1	0	1	0
R4301	0	1	1	1	1
R4305	0	1	1	1	1
R4315	0	1	1	1	1
R4356	0	0	0	0	0
R4402	0	1	1	1	0
R4403	0	2	2	2	2
R4410	0	2	0	2	2
R4413	0	2	0	0	2
R5628	0	0	0	2	1
R5822	0	2	0	0	0
R5846	0	0	2	2	1
R5851	0	1	1	0	1
R2831	1	2	2	2	2
R2860	1	2	1	1	1
R2893	1	2	0	0	0
R2905	1	0	0	0	0
R2996	1	0	0	0	0
R3002	1	0	0	0	0
R3087	1	0	2	2	2
R3523	1	0	1	1	1
R3549	1	0	0	1	1
R3565	1	0	0	0	0
R3619	1	0	2	2	2
R3645	1	2	0	0	0
R3670	1	2	0	2	0
R3677	1	0	0	2	2
R3765	1	0	2	0	1
R3771	1	0	2	0	0
R3791	1	0	0	0	0
R3888	1	2	2	2	2
R3898	1	2	2	0	2
R3912	1	2	1	2	0
R3926	1	2	0	2	2
R3927	1	0	2	0	0
R3931	1	0	0	0	0
R3982	1	0	2	2	2
R3988	1	2	2	2	2
R3996	1	0	0	0	0
R4011	1	0	0	0	0
R4060	1	1	0	2	2
R4072	1	0	0	0	0
R4106	1	1	0	0	1
R4109	1	2	2	2	2
R4114	1	0	0	0	0
R4118	1	1	2	1	0
R4121	1	2	2	2	2
R4198	1	1	0	0	0
R4291	1	2	2	2	2
R4292	1	2	2	0	0
R4302	1	1	1	1	1
R4308	1	1	0	1	0
R4311	1	1	1	1	1
R4314	1	1	0	1	1
R4325	1	1	1	1	1
R4330	1	1	2	2	2
R4335	1	2	2	2	2
R4337	1	2	0	2	0
R4342	1	2	0	0	0
R4411	1	1	0	0	0
R5622	1	0	0	0	0
R5740	1	2	2	2	2
R5839	1	1	1	1	1
R5886	1	1	0	0	0
R5887	1	1	0	1	0
R2827	2	2	0	2	2
R2841	2	2	1	0	1
R2961	2	2	2	2	2
R2962	2	2	1	1	0
R3017	2	0	1	1	2
R3050	2	0	0	0	2
R3397	2	2	0	2	0
R3432	2	2	2	2	2
R3441	2	0	2	0	0
R3478	2	0	0	0	2
R3494	2	0	0	0	0
R3541	2	2	2	1	1
R3543	2	0	0	0	0
R3554	2	0	0	0	0
R3639	2	0	0	0	0
R3656	2	0	0	0	0
R3674	2	0	0	0	0
R3939	2	0	0	0	0
R3973	2	1	1	0	1
R3975	2	2	2	2	2
R4029	2	0	2	1	0
R4030	2	1	0	0	0
R4038	2	0	0	0	0
R4054	2	0	0	0	0
R4064	2	1	1	0	0
R4070	2	0	0	0	0
R4108	2	2	0	0	0
R4135	2	1	1	0	1
R4161	2	1	1	1	1
R4242	2	2	2	2	1
R4271	2	2	2	2	2
R4298	2	1	1	1	1
R4316	2	1	1	1	1
R4340	2	1	0	1	1
R4350	2	1	0	1	1
R4354	2	0	0	0	0
R4386	2	0	2	2	0
R4420	2	2	2	2	2
R4429	2	1	2	1	1
R5593	2	2	2	2	2
R5595	2	1	0	0	0
R5611	2	2	2	2	2
R5617	2	1	1	1	1
R5619	2	1	2	1	2
R5621	2	1	0	1	1
R5623	2	0	0	0	0
R5625	2	0	2	0	2
R5626	2	2	0	0	0
R5746	2	2	2	0	2
R5834	2	1	0	1	1
R5855	2	0	0	0	0
R5905	2	2	0	2	0
R2886	3	2	0	2	2
R2894	3	0	0	0	0
R2897	3	0	0	0	0
R3036	3	2	0	0	0
R3058	3	2	2	0	2
R3085	3	2	2	2	2
R3098	3	0	2	0	2
R3374	3	0	0	0	0
R3417	3	0	0	0	0
R3421	3	0	2	2	2
R3444	3	0	0	0	0
R3469	3	0	0	0	0
R3482	3	0	0	0	0
R3504	3	2	2	0	2
R3540	3	2	0	2	0
R3568	3	0	0	0	0
R3588	3	2	0	0	0
R3622	3	2	2	2	2
R3630	3	1	1	1	1
R3897	3	0	0	0	0
R3908	3	1	2	2	2
R3924	3	0	0	2	0
R3938	3	1	1	0	1
R3969	3	0	0	0	0
R3974	3	2	2	2	2
R3978	3	2	2	0	2
R3984	3	1	0	2	1
R3994	3	2	2	2	2
R3997	3	2	2	2	2
R4010	3	0	0	0	2
R4019	3	1	0	0	0
R4023	3	1	2	2	2
R4040	3	2	2	2	2
R4045	3	1	1	1	1
R4200	3	0	1	0	0
R4277	3	1	2	2	2
R4304	3	1	1	1	1
R4334	3	2	2	0	2
R4336	3	1	2	2	2
R4353	3	2	0	0	0
R4361	3	2	0	2	2
R4394	3	0	0	2	0
R4400	3	1	2	1	1
R4407	3	2	2	2	0
R5620	3	1	1	2	1
R5629	3	0	0	0	2
R5690	3	1	0	1	2
R5694	3	1	0	1	1
R5741	3	0	2	2	2
R5848	3	0	0	0	0
R5890	3	1	0	0	0
R5904	3	0	2	2	2
R2889	4	2	0	2	0
R2949	4	1	0	1	1
R3055	4	1	0	1	1
R3394	4	0	0	0	0
R3447	4	0	0	2	0
R3448	4	0	0	0	0
R3467	4	0	0	0	0
R3491	4	0	2	0	2
R3495	4	0	2	0	0
R3517	4	0	0	0	0
R3557	4	0	0	2	2
R3575	4	2	2	2	2
R3598	4	2	0	0	0
R3673	4	0	0	0	0
R3766	4	0	0	0	0
R3970	4	0	0	1	0
R3985	4	0	0	0	0
R4012	4	2	2	1	2
R4020	4	1	1	1	1
R4033	4	1	0	0	0
R4112	4	0	0	0	0
R4165	4	0	0	2	0
R4168	4	0	0	0	0
R4171	4	0	1	0	0
R4175	4	2	0	0	1
R4215	4	0	0	0	0
R4241	4	1	0	0	0
R4243	4	2	0	2	2
R4274	4	1	1	1	1
R4278	4	2	2	2	2
R4285	4	1	0	2	2
R4303	4	0	0	0	0
R4317	4	2	2	1	2
R4324	4	0	0	0	0
R4346	4	2	2	2	1
R4355	4	2	2	2	2
R4364	4	2	0	0	2
R4383	4	2	0	0	0
R4397	4	0	0	0	0
R4401	4	2	2	2	2
R4408	4	2	0	0	0
R4417	4	2	0	2	2
R5597	4	2	1	0	1
R5605	4	1	1	1	1
R5607	4	1	2	1	1
R5615	4	2	0	0	0
R5692	4	1	2	1	1
R5695	4	1	0	1	1
R5842	4	1	2	2	2
R5847	4	1	2	0	1
R5869	4	1	2	0	2
R5885	4	0	0	2	2
R2816	5	2	0	0	0
R2834	5	2	2	2	2
R2835	5	0	0	0	0
R2836	5	0	0	0	0
R2839	5	0	0	0	0
R2901	5	2	0	2	0
R2906	5	0	0	0	0
R2980	5	0	0	0	0
R2982	5	1	0	1	0
R3071	5	2	2	2	2
R3386	5	2	2	0	0
R3396	5	0	0	2	2
R3407	5	2	0	0	0
R3408	5	2	2	2	2
R3423	5	2	2	2	0
R3468	5	0	2	0	0
R3507	5	0	2	0	0
R3518	5	0	0	0	0
R3555	5	2	0	0	2
R3616	5	2	0	0	0
R3634	5	2	0	0	0
R3646	5	2	2	0	0
R3653	5	1	2	2	2
R3895	5	0	0	0	0
R3995	5	1	2	2	1
R4021	5	0	0	1	0
R4031	5	1	2	0	2
R4057	5	1	1	1	1
R4105	5	0	0	2	1
R4111	5	2	2	0	2
R4134	5	1	2	1	1
R4157	5	1	0	1	1
R4177	5	0	1	0	1
R4213	5	0	0	1	1
R4225	5	0	0	1	0
R4244	5	2	0	0	0
R4299	5	1	1	1	0
R4307	5	1	1	1	1
R4329	5	1	1	0	2
R4331	5	1	0	0	0
R4343	5	2	0	2	2
R4344	5	2	0	0	0
R4363	5	0	0	0	0
R4389	5	2	2	2	2
R4391	5	1	2	1	0
R5596	5	0	0	0	0
R5601	5	0	0	1	1
R5616	5	1	2	1	2
R5749	5	0	2	1	0
R5863	5	0	0	0	0
R5867	5	1	1	1	1
R5868	5	0	1	0	1
R2869	6	0	2	0	2
R2945	6	0	2	0	0
R2954	6	0	0	0	0
R3005	6	2	0	0	0
R3015	6	2	0	0	2
R3016	6	2	0	2	0
R3027	6	1	1	1	1
R3373	6	0	2	0	0
R3393	6	0	0	2	2
R3456	6	0	0	0	0
R3477	6	0	0	0	0
R3537	6	0	0	0	0
R3597	6	0	2	2	2
R3604	6	0	1	0	0
R3614	6	2	0	0	0
R3705	6	2	2	2	2
R3906	6	2	2	2	2
R3910	6	2	2	0	2
R3943	6	1	1	1	1
R4027	6	1	0	0	0
R4041	6	0	0	0	0
R4043	6	2	2	2	2
R4044	6	0	0	0	0
R4063	6	1	1	1	1
R4065	6	1	1	1	1
R4107	6	2	0	0	0
R4151	6	1	0	1	1
R4166	6	0	2	0	0
R4201	6	2	0	0	0
R4226	6	0	0	0	0
R4236	6	0	0	0	0
R4297	6	1	0	0	0
R4309	6	1	1	1	1
R4319	6	2	2	0	0
R4347	6	2	2	2	2
R4351	6	2	1	2	2
R4360	6	0	0	0	0
R4387	6	2	0	0	0
R4398	6	2	0	2	0
R4418	6	1	0	0	1
R4424	6	0	0	1	0
R5599	6	0	0	1	2
R5600	6	2	1	1	1
R5603	6	1	1	1	1
R5604	6	1	2	1	2
R5613	6	1	0	1	0
R5624	6	0	2	0	2
R5627	6	2	2	0	0
R5633	6	0	2	1	2
R5691	6	1	1	1	1
R5706	6	1	1	1	1
R5742	6	0	2	2	2
R2813	7	1	1	1	0
R2825	7	2	2	2	0
R2890	7	2	0	0	0
R2947	7	0	1	1	0
R2948	7	2	0	0	0
R2958	7	0	0	2	0
R2999	7	0	0	0	0
R3009	7	0	2	0	0
R3375	7	0	0	0	0
R3395	7	0	0	0	0
R3419	7	2	2	1	2
R3424	7	0	0	0	0
R3434	7	2	0	0	1
R3445	7	0	0	2	0
R3466	7	0	0	2	2
R3470	7	0	0	0	0
R3489	7	0	1	2	1
R3493	7	2	2	0	1
R3648	7	2	0	2	0
R3678	7	0	0	0	0
R3890	7	2	0	0	0
R3944	7	0	2	2	2
R3977	7	2	2	2	2
R3990	7	0	2	0	0
R4051	7	0	2	0	2
R4055	7	1	1	1	1
R4068	7	0	0	0	0
R4076	7	0	0	0	0
R4113	7	1	1	1	1
R4140	7	1	1	1	1
R4156	7	1	1	1	1
R4184	7	0	0	0	0
R4211	7	1	1	0	1
R4212	7	1	1	1	1
R4321	7	2	2	2	2
R4323	7	2	2	2	2
R4332	7	1	0	0	1
R4341	7	1	0	1	0
R4368	7	1	2	0	2
R4388	7	2	2	2	0
R4395	7	1	1	1	1
R4426	7	2	2	2	2
R5602	7	0	0	0	0
R5608	7	2	2	0	2
R5687	7	1	0	1	1
R5689	7	2	0	2	0
R5836	7	1	0	2	0
R5858	7	1	1	1	1
R5865	7	0	2	1	2
R5871	7	0	0	2	2
R6535	7	2	0	0	0
R6574	7	2	0	0	0
R2809	8	2	2	2	0
R2828	8	2	0	0	2
R2840	8	2	0	2	2
R2895	8	0	0	0	0
R2907	8	0	0	0	0
R2912	8	0	0	1	1
R3051	8	0	0	2	2
R3079	8	0	2	2	2
R3384	8	0	0	0	2
R3496	8	2	2	2	2
R3502	8	0	0	0	0
R3522	8	0	2	0	2
R3567	8	0	0	0	0
R3577	8	2	2	0	2
R3611	8	2	0	2	2
R3666	8	2	0	0	0
R3920	8	0	2	0	2
R3942	8	2	2	2	2
R3967	8	1	0	0	0
R3972	8	1	2	2	2
R3991	8	0	2	0	0
R4016	8	1	1	1	1
R4035	8	1	1	1	1
R4049	8	0	0	0	0
R4058	8	1	1	1	1
R4067	8	2	0	2	0
R4181	8	0	0	0	1
R4235	8	0	0	0	0
R4279	8	0	0	2	2
R4280	8	1	1	1	1
R4289	8	2	0	0	2
R4294	8	2	2	2	2
R4296	8	1	1	2	0
R4312	8	1	1	1	1
R4320	8	1	1	1	1
R4326	8	0	1	1	1
R4339	8	2	0	0	0
R4362	8	2	2	2	2
R4366	8	2	1	0	0
R4367	8	2	0	2	2
R4414	8	2	2	2	2
R4416	8	1	0	0	1
R4701	8	0	0	0	0
R5606	8	1	2	1	1
R5705	8	1	0	1	0
R5744	8	0	2	2	2
R5748	8	0	2	2	0
R5825	8	1	1	1	1
R5856	8	1	0	1	1
R5859	8	0	0	0	2
R5862	8	0	0	0	0
R6533	8	2	1	2	2
R2855	9	0	0	0	0
R2857	9	0	0	0	0
R2868	9	2	0	1	2
R2885	9	2	2	2	2
R2944	9	0	0	0	0
R3030	9	2	0	0	1
R3054	9	1	2	1	1
R3063	9	0	2	0	2
R3381	9	0	2	0	0
R3385	9	0	0	0	0
R3398	9	2	0	2	2
R3399	9	2	2	2	2
R3442	9	2	2	2	2
R3446	9	0	0	2	2
R3455	9	0	0	0	0
R3479	9	0	2	2	0
R3602	9	0	2	2	2
R3607	9	2	0	1	1
R3633	9	2	0	2	2
R3676	9	0	0	0	0
R3901	9	0	0	0	1
R3913	9	1	0	0	1
R3932	9	0	0	0	0
R4037	9	0	0	0	0
R4039	9	1	0	2	0
R4059	9	1	1	1	1
R4075	9	0	0	0	0
R4155	9	1	2	2	1
R4179	9	0	0	0	0
R4203	9	0	1	2	1
R4207	9	0	0	0	0
R4281	9	0	0	0	2
R4306	9	1	1	1	1
R4310	9	1	1	1	1
R4313	9	1	1	1	1
R4333	9	1	0	0	0
R4348	9	0	0	0	0
R4357	9	2	2	2	2
R4373	9	2	1	0	2
R4381	9	2	0	2	0
R4384	9	2	2	2	2
R4392	9	1	0	1	0
R4393	9	2	2	2	2
R4396	9	2	2	2	2
R4405	9	1	2	0	0
R4421	9	2	2	2	2
R5592	9	2	0	0	1
R5618	9	2	0	2	0
R5838	9	1	1	1	1
R5843	9	1	2	1	2
R5845	9	1	2	2	2
R5861	9	0	2	2	2
