## Supplementary Data 5: Gene imputation for "dRFEtools: Dynamic recursive feature elimination for omics": dRFE_minimal_subset_summary.txt

Feature	Test	Mean	Median	Std
ENSG00000063180_8	n_features	96.8	72.5	82.4281505312354
ENSG00000063180_8	test_evar	-0.0471602365358185	-0.0478162761983267	0.0822822862783344
ENSG00000063180_8	test_mse	1.04973352552121	0.935912436587847	0.370392566270581
ENSG00000063180_8	test_r2	-0.0689925797747326	-0.0984974789353443	0.0830825073352827
ENSG00000063180_8	train_evar	0.0342826149703355	0.0295932673372431	0.0281619890334139
ENSG00000063180_8	train_mse	0.964175115853459	0.96480907739797	0.0523622742497401
ENSG00000063180_8	train_r2	0.0340976326980068	0.0295838935960169	0.0281081221929436
ENSG00000074803_17	n_features	94.2	45	118.543756572087
ENSG00000074803_17	test_evar	0.515710414751687	0.575475764021655	0.158925144018261
ENSG00000074803_17	test_mse	0.47275134089417	0.42121407286024	0.178981308928421
ENSG00000074803_17	test_r2	0.507694909213943	0.571813914540668	0.158269783233646
ENSG00000074803_17	train_evar	0.599173844969972	0.607703975882449	0.0316434627817546
ENSG00000074803_17	train_mse	0.399932524971752	0.394737401670868	0.0331468361026576
ENSG00000074803_17	train_r2	0.599112074054333	0.607581069059646	0.0316387814161576
ENSG00000086015_20	n_features	59.5	30	81.0764385557783
ENSG00000086015_20	test_evar	-0.0903500416280194	-0.105769446797762	0.0723579615819897
ENSG00000086015_20	test_mse	1.09166791238327	1.02129823812391	0.357842302462645
ENSG00000086015_20	test_r2	-0.123003828431424	-0.119598853711805	0.102728642982692
ENSG00000086015_20	train_evar	-0.0947072380919768	-0.106617843593608	0.0599016752715496
ENSG00000086015_20	train_mse	1.09258663200075	1.11262337762152	0.0659342699959798
ENSG00000086015_20	train_r2	-0.0953787061101688	-0.107130029234268	0.0600890716481352
ENSG00000086758_15	n_features	52.6	48	39.9087848864271
ENSG00000086758_15	test_evar	-0.166824163390101	-0.135002317062807	0.12317588555205
ENSG00000086758_15	test_mse	1.17292799823077	1.19415378479453	0.190825942276765
ENSG00000086758_15	test_r2	-0.188390020398221	-0.14404950642458	0.138075690023344
ENSG00000086758_15	train_evar	-0.104816994034311	-0.116964272689706	0.0386318584135511
ENSG00000086758_15	train_mse	1.10292250262198	1.11637838620333	0.044102541079013
ENSG00000086758_15	train_r2	-0.105093323360598	-0.117382848849527	0.0387662505054823
ENSG00000087116_14	n_features	47.6	44	27.5850200894133
ENSG00000087116_14	test_evar	-0.120103313612449	-0.11673395069421	0.0942445023721217
ENSG00000087116_14	test_mse	1.11969100127169	1.09740889688733	0.142579717773892
ENSG00000087116_14	test_r2	-0.144072095724438	-0.136922922611725	0.0997568333843489
ENSG00000087116_14	train_evar	0.0594249737800866	0.0680512352183958	0.026398904969759
ENSG00000087116_14	train_mse	0.938855695833038	0.935665153731005	0.0290433111339194
ENSG00000087116_14	train_r2	0.0591430612144293	0.0676069103266231	0.0262932844346811
ENSG00000099365_9	n_features	223.6	123	364.041877932868
ENSG00000099365_9	test_evar	-0.201018496329096	-0.122812715232245	0.181603458206328
ENSG00000099365_9	test_mse	1.18214997165017	1.14610792078181	0.307544201879492
ENSG00000099365_9	test_r2	-0.2119394616512	-0.152293612600426	0.179317376662895
ENSG00000099365_9	train_evar	-0.107493191590438	-0.106957604878934	0.0468111872320863
ENSG00000099365_9	train_mse	1.10557274283185	1.10721391352498	0.0589101898472101
ENSG00000099365_9	train_r2	-0.107828322119229	-0.107061366150858	0.0467016652223898
ENSG00000100092_20	n_features	81.4	47.5	128.456823701801
ENSG00000100092_20	test_evar	-0.0472086435276067	-0.0212325330173977	0.0775118954035508
ENSG00000100092_20	test_mse	1.04792545308297	1.12557800121127	0.235229618003528
ENSG00000100092_20	test_r2	-0.0552301658986283	-0.0273632784302936	0.0850621787144564
ENSG00000100092_20	train_evar	0.0207522816417206	0.0227642355632773	0.0171696144382898
ENSG00000100092_20	train_mse	0.977316523985355	0.967737087400398	0.0264804205612808
ENSG00000100092_20	train_r2	0.0206642014873022	0.0225244995043293	0.0171619028863095
ENSG00000101210_10	n_features	76	67	47.2463990397387
ENSG00000101210_10	test_evar	-0.110404411691462	-0.0813501736232039	0.153291539516097
ENSG00000101210_10	test_mse	1.08513293168902	1.02247091721602	0.306111311677751
ENSG00000101210_10	test_r2	-0.122659616581928	-0.103074262996389	0.149675336951656
ENSG00000101210_10	train_evar	0.00849342944906543	0.0135665711978797	0.0385036559395126
ENSG00000101210_10	train_mse	0.990303723269607	0.997220620005287	0.0623054433396385
ENSG00000101210_10	train_r2	0.00812608128260388	0.0132222339623207	0.0390056039466356
ENSG00000101457_12	n_features	35.9	39.5	18.900029394451
ENSG00000101457_12	test_evar	-0.0382349786984514	-0.0198448739735468	0.0911379709737744
ENSG00000101457_12	test_mse	1.05117630847086	1.03387993279034	0.258092157666095
ENSG00000101457_12	test_r2	-0.0714578233792404	-0.0330416100630115	0.127004781728851
ENSG00000101457_12	train_evar	0.018138156890483	0.0140517145316026	0.0397826528172621
ENSG00000101457_12	train_mse	0.980434238532903	0.976943422865619	0.0561334325722254
ENSG00000101457_12	train_r2	0.0179089323828045	0.0136950925784423	0.0397755993693072
ENSG00000102409_9	n_features	21.2	10	24.6477404869313
ENSG00000102409_9	test_evar	-0.147315613162798	-0.151153673652748	0.158538897414338
ENSG00000102409_9	test_mse	1.15982229647859	1.07251926356209	0.435123105433225
ENSG00000102409_9	test_r2	-0.193498150260769	-0.16850180664376	0.198247245315265
ENSG00000102409_9	train_evar	-0.0554793412490166	-0.0596661135673742	0.0344372423275481
ENSG00000102409_9	train_mse	1.05267992192621	1.04992764422644	0.0429322789768818
ENSG00000102409_9	train_r2	-0.0555927131795412	-0.0597098440017688	0.034572083088963
ENSG00000106244_12	n_features	127	76	188.818548994648
ENSG00000106244_12	test_evar	-0.11390879687912	-0.131137467133961	0.110884552120431
ENSG00000106244_12	test_mse	1.10722974667161	1.12425184013697	0.174198359961675
ENSG00000106244_12	test_r2	-0.145369279667113	-0.147373119526291	0.117582213111632
ENSG00000106244_12	train_evar	-0.0563668528965217	-0.0555476660102195	0.0384045619246144
ENSG00000106244_12	train_mse	1.0549214388849	1.06594503932267	0.0605909693254629
ENSG00000106244_12	train_r2	-0.056508918604732	-0.0556195892993095	0.0385684656217903
ENSG00000108840_15	n_features	59.1	30.5	82.1454671773055
ENSG00000108840_15	test_evar	-0.139494868905519	-0.122197716868406	0.116888677022087
ENSG00000108840_15	test_mse	1.15640093005099	1.24371449698742	0.2706949379336
ENSG00000108840_15	test_r2	-0.207007850341426	-0.1354821082688	0.162214771936173
ENSG00000108840_15	train_evar	-0.0319285809608281	-0.0181779326101623	0.0318467465793234
ENSG00000108840_15	train_mse	1.02942259027295	1.03062186605324	0.0339664246090041
ENSG00000108840_15	train_r2	-0.0320161447042096	-0.0182980158367022	0.0318625883017315
ENSG00000124172_9	n_features	53.6	57.5	38.3672313888355
ENSG00000124172_9	test_evar	-0.0997394211539717	-0.0713281145119324	0.0955462688579457
ENSG00000124172_9	test_mse	1.08706098394165	1.00325299650388	0.201783693989787
ENSG00000124172_9	test_r2	-0.107232327103703	-0.0872645186573952	0.0956002596112405
ENSG00000124172_9	train_evar	0.0305034912030478	0.0289284217828542	0.0289997610745695
ENSG00000124172_9	train_mse	0.967739062435928	0.975295512066643	0.0331959057312589
ENSG00000124172_9	train_r2	0.0301615291246401	0.0287523007470836	0.0287854237798869
ENSG00000124614_13	n_features	473.8	99.5	1177.64414545878
ENSG00000124614_13	test_evar	-0.0129763180671432	-0.0331370839343343	0.100478330682347
ENSG00000124614_13	test_mse	1.00976538827292	0.953816923611917	0.303821639511741
ENSG00000124614_13	test_r2	-0.0288075630183055	-0.0455747678578222	0.103765187252785
ENSG00000124614_13	train_evar	0.0432635752686072	0.0421532427138682	0.0329049786925698
ENSG00000124614_13	train_mse	0.955073177365648	0.952531900506271	0.0458777049312044
ENSG00000124614_13	train_r2	0.0429792870330465	0.0421404573837158	0.0328099147637903
ENSG00000132024_17	n_features	55.3	47	33.8855918250417
ENSG00000132024_17	test_evar	-0.00964120063800921	0.0048499537212573	0.0965985841547561
ENSG00000132024_17	test_mse	1.00149268198742	1.04383355307915	0.221458984533582
ENSG00000132024_17	test_r2	-0.0321705409296171	-0.0315403462195291	0.0986539825429094
ENSG00000132024_17	train_evar	0.0537821211977655	0.057966943548686	0.0310227313851522
ENSG00000132024_17	train_mse	0.944171646930343	0.956977181687905	0.0280034596884819
ENSG00000132024_17	train_r2	0.0534312717056642	0.0576913749411717	0.0310873891202767
ENSG00000132967_9	n_features	72.2	56	48.3960512622443
ENSG00000132967_9	test_evar	-0.035160307871187	-0.00918070917595575	0.0813697099133269
ENSG00000132967_9	test_mse	1.03385253913569	1.01689489036419	0.215226978683551
ENSG00000132967_9	test_r2	-0.0646204192213726	-0.0302253764069132	0.102643567509633
ENSG00000132967_9	train_evar	0.0837527329556047	0.0840356723315558	0.0433773335137465
ENSG00000132967_9	train_mse	0.91414668634786	0.917962486918696	0.044104050490479
ENSG00000132967_9	train_r2	0.0836665613463818	0.0837788141458188	0.0433727031996756
ENSG00000133142_17	n_features	58.3	54	59.1665258214286
ENSG00000133142_17	test_evar	-0.150405121416118	-0.120428028978907	0.152848765935261
ENSG00000133142_17	test_mse	1.1374729152978	1.08603736440278	0.18198864735319
ENSG00000133142_17	test_r2	-0.178380159789948	-0.16437849198004	0.146841927588579
ENSG00000133142_17	train_evar	-0.121036770271074	-0.138729783648211	0.0672934782047168
ENSG00000133142_17	train_mse	1.1184783364363	1.1356285655147	0.0623407351494278
ENSG00000133142_17	train_r2	-0.121423398847302	-0.139508577512366	0.0674405630573602
ENSG00000142784_15	n_features	70.2	48.5	69.0552114052388
ENSG00000142784_15	test_evar	-0.103480825635143	-0.1084137526522	0.0963432199379692
ENSG00000142784_15	test_mse	1.10964494381904	1.03394257407529	0.350110854353849
ENSG00000142784_15	test_r2	-0.138894945042342	-0.16722446620362	0.0985936829333246
ENSG00000142784_15	train_evar	-0.0760893871069561	-0.0797363037907428	0.0496561153356864
ENSG00000142784_15	train_mse	1.07380471780233	1.06418482182795	0.0560592195611458
ENSG00000142784_15	train_r2	-0.0764054176703611	-0.0801230700748184	0.0499219156914334
ENSG00000143977_13	n_features	45.3	32	40.2355564146937
ENSG00000143977_13	test_evar	-0.104477070137861	-0.10669023994039	0.100546506786312
ENSG00000143977_13	test_mse	1.11094894301698	1.12606812598306	0.240256915624572
ENSG00000143977_13	test_r2	-0.122288745123191	-0.131067330557316	0.0919375935495575
ENSG00000143977_13	train_evar	-0.0108924853879545	-0.0120104152732812	0.0277779190081604
ENSG00000143977_13	train_mse	1.00905426623042	1.00584976677889	0.0385030067142436
ENSG00000143977_13	train_r2	-0.0110338697924439	-0.0122430944744101	0.0277541797618226
ENSG00000146007_10	n_features	55.9	34	82.6376965366829
ENSG00000146007_10	test_evar	-0.0513703218918466	-0.0570375509466772	0.0913214417824971
ENSG00000146007_10	test_mse	1.0367764119405	1.09628109674333	0.209609224010224
ENSG00000146007_10	test_r2	-0.0733931422606227	-0.0799114795212173	0.0973778635099878
ENSG00000146007_10	train_evar	-0.00600530103199637	-0.0202346572703265	0.0404154021309457
ENSG00000146007_10	train_mse	1.00396665007774	1.01851734909355	0.0500413934290059
ENSG00000146007_10	train_r2	-0.006106447155325	-0.0203407015080947	0.0404305494495281
ENSG00000146223_14	n_features	143.4	116.5	109.163689526834
ENSG00000146223_14	test_evar	-0.0198556609315257	-0.0577841945034981	0.11722070668778
ENSG00000146223_14	test_mse	1.02073587782349	0.970199828982117	0.278759781093073
ENSG00000146223_14	test_r2	-0.0415582104724141	-0.0884353714022275	0.114230596934368
ENSG00000146223_14	train_evar	0.0610793575863139	0.0655724707958187	0.0291887289793767
ENSG00000146223_14	train_mse	0.936775241765672	0.933110517352182	0.0364602258418551
ENSG00000146223_14	train_r2	0.0610073042632651	0.0654863438351258	0.0291513691708945
ENSG00000147100_10	n_features	219.1	16	451.301192848708
ENSG00000147100_10	test_evar	-0.150361204110878	-0.0813252927743286	0.201652342841685
ENSG00000147100_10	test_mse	1.13453342513114	1.13860302450481	0.176133160155194
ENSG00000147100_10	test_r2	-0.179462142574157	-0.111416032784023	0.211726979317278
ENSG00000147100_10	train_evar	-0.0852155356053636	-0.0967735370414672	0.0517265165682858
ENSG00000147100_10	train_mse	1.0831806206797	1.08922272699057	0.053979227586716
ENSG00000147100_10	train_r2	-0.0856127444042057	-0.097780749554509	0.0519019324388016
ENSG00000154582_16	n_features	91.6	52.5	104.20300699436
ENSG00000154582_16	test_evar	-0.115145344997465	-0.113365998021668	0.115928231701052
ENSG00000154582_16	test_mse	1.11730152204687	1.16445960010977	0.217324820435999
ENSG00000154582_16	test_r2	-0.146954578193145	-0.14325227389882	0.124675065877574
ENSG00000154582_16	train_evar	-0.0364988657006223	-0.0405042686775291	0.027420394536018
ENSG00000154582_16	train_mse	1.03451186099715	1.03622785860099	0.0389218591613097
ENSG00000154582_16	train_r2	-0.0366572178542311	-0.0410163906404051	0.0274555330610419
ENSG00000154655_15	n_features	76.7	63.5	60.3950881004959
ENSG00000154655_15	test_evar	-0.0837504667688585	-0.0955863528677394	0.0861378495759922
ENSG00000154655_15	test_mse	1.08504074792295	1.03104365407365	0.232987840678922
ENSG00000154655_15	test_r2	-0.0910054529623494	-0.11204805351706	0.087009118181181
ENSG00000154655_15	train_evar	0.0386579518394678	0.0461557679801596	0.0379915642013307
ENSG00000154655_15	train_mse	0.959682593991214	0.955571781022013	0.0435667979759916
ENSG00000154655_15	train_r2	0.0384355517521174	0.0457659419953974	0.0378888100524647
ENSG00000159335_15	n_features	48.3	30.5	40.4503811271703
ENSG00000159335_15	test_evar	-0.0939455666827527	-0.0839987734650472	0.0885102870269443
ENSG00000159335_15	test_mse	1.09204616854275	0.965061116466627	0.386847600498802
ENSG00000159335_15	test_r2	-0.13352482060414	-0.126695575263246	0.0929113952086913
ENSG00000159335_15	train_evar	-0.00397242068939309	-0.00144490419177065	0.0302033009843249
ENSG00000159335_15	train_mse	1.00215405561793	1.01240768022896	0.0568087896781905
ENSG00000159335_15	train_r2	-0.00414675180929274	-0.0015654493179268	0.0300752090143361
ENSG00000160752_14	n_features	59.7	36.5	76.4679308236103
ENSG00000160752_14	test_evar	-0.097462204704321	-0.087036244597646	0.121734521408995
ENSG00000160752_14	test_mse	1.07656846096326	0.950756053937251	0.270752343767854
ENSG00000160752_14	test_r2	-0.106999826751579	-0.105699947018694	0.124923092344021
ENSG00000160752_14	train_evar	-0.0725654587383935	-0.0629710066172655	0.042253193993477
ENSG00000160752_14	train_mse	1.07073711645653	1.06722165327601	0.0605009751783322
ENSG00000160752_14	train_r2	-0.0726315950391438	-0.0630910282472959	0.0422379852401814
ENSG00000162551_13	n_features	71.6	54	76.0163725054602
ENSG00000162551_13	test_evar	-0.0814975043466645	-0.0564623088704818	0.0961917731699043
ENSG00000162551_13	test_mse	1.0817151857955	1.07338142985281	0.262901319520165
ENSG00000162551_13	test_r2	-0.110978129155307	-0.0884196819872313	0.105571456249902
ENSG00000162551_13	train_evar	0.0147142559653856	0.0104987167161976	0.0284746960448154
ENSG00000162551_13	train_mse	0.983323012023203	0.978529413551059	0.034313834167844
ENSG00000162551_13	train_r2	0.0144071944726231	0.0101839729027264	0.0285221709959689
ENSG00000164104_11	n_features	111.3	47	150.028182537667
ENSG00000164104_11	test_evar	-0.145417074094285	-0.0974152728451758	0.128375808576174
ENSG00000164104_11	test_mse	1.13359255888248	1.14745496933599	0.296467417182965
ENSG00000164104_11	test_r2	-0.173601395584544	-0.159117794148119	0.125654835647366
ENSG00000164104_11	train_evar	-0.00081021616533076	-0.00788304861759545	0.0206276737789442
ENSG00000164104_11	train_mse	0.99879435963671	0.997692656016417	0.0401276537369415
ENSG00000164104_11	train_r2	-0.00091361541358338	-0.00807706092567515	0.0207248780831296
ENSG00000166140_17	n_features	510	73.5	950.476371791184
ENSG00000166140_17	test_evar	-0.0825025108791703	-0.0722962365412008	0.0999763884879414
ENSG00000166140_17	test_mse	1.07175027585289	1.0126133304792	0.208585624589792
ENSG00000166140_17	test_r2	-0.105251016913371	-0.0997528773450103	0.103259050052147
ENSG00000166140_17	train_evar	-0.0456638318690106	-0.0313949104770028	0.0350903733207207
ENSG00000166140_17	train_mse	1.0432833536179	1.03186238387191	0.0366125500488195
ENSG00000166140_17	train_r2	-0.0458278472092922	-0.03151857832879	0.0351280538800402
ENSG00000171530_13	n_features	41.5	40.5	27.2895991583281
ENSG00000171530_13	test_evar	-0.0414083087544777	-0.019967238016392	0.0788772008049151
ENSG00000171530_13	test_mse	1.04902465915925	1.06544224056209	0.233927563874965
ENSG00000171530_13	test_r2	-0.0679642826906227	-0.0611418601254399	0.0738995493639167
ENSG00000171530_13	train_evar	0.0178028884150158	0.0192619785277734	0.0281825368008527
ENSG00000171530_13	train_mse	0.980408892093661	0.994276708138165	0.0407104236606501
ENSG00000171530_13	train_r2	0.0176914190242353	0.0191143736607971	0.0281566943961589
ENSG00000175602_3	n_features	52.9	45.5	28.5674640106538
ENSG00000175602_3	test_evar	-0.14116610216368	-0.137040042583164	0.114677499882454
ENSG00000175602_3	test_mse	1.14656623758901	1.08212941563883	0.278161459066403
ENSG00000175602_3	test_r2	-0.177580536423376	-0.151580844786191	0.119456552673153
ENSG00000175602_3	train_evar	-0.052414213538413	-0.0574200837651445	0.0248602325019936
ENSG00000175602_3	train_mse	1.04991812051286	1.05515493647447	0.0273238815519989
ENSG00000175602_3	train_r2	-0.052464032979031	-0.0574273171121435	0.0248218887023312
ENSG00000180626_9	n_features	172.1	77	212.69511304003
ENSG00000180626_9	test_evar	-0.37892730920988	-0.212994026251816	0.554865821014593
ENSG00000180626_9	test_mse	1.19905564097944	0.815914494871503	0.672788974816268
ENSG00000180626_9	test_r2	-0.45029027386783	-0.29704193473635	0.598445853355247
ENSG00000180626_9	train_evar	-0.0517142359792762	-0.0580054936234639	0.0448669659768801
ENSG00000180626_9	train_mse	1.04877721684812	1.07058353339446	0.0877270166986856
ENSG00000180626_9	train_r2	-0.0521385751509185	-0.0581603286737983	0.0449824119024468
ENSG00000184905_8	n_features	14.8	3	21.9281655512823
ENSG00000184905_8	test_evar	-0.0890044605228163	-0.0309631138169062	0.238942341708213
ENSG00000184905_8	test_mse	1.07081441511622	1.10090848153541	0.223430707623955
ENSG00000184905_8	test_r2	-0.119827978720824	-0.0509131141773541	0.233727487691275
ENSG00000184905_8	train_evar	-0.0147571919210786	-0.00878280769213295	0.0634191645525412
ENSG00000184905_8	train_mse	1.01345317219582	1.01143695989193	0.0814222852530907
ENSG00000184905_8	train_r2	-0.0148175893052118	-0.0088142405230807	0.063465566291974
ENSG00000189043_9	n_features	149.4	130	120.606062128826
ENSG00000189043_9	test_evar	-0.0827209007534928	-0.0510212623897415	0.100836874377785
ENSG00000189043_9	test_mse	1.08851761389163	1.02511862854793	0.306325356500049
ENSG00000189043_9	test_r2	-0.0960577673323354	-0.0618087631428048	0.100478228448106
ENSG00000189043_9	train_evar	-0.0274901499840398	-0.022134846111882	0.0245848284325423
ENSG00000189043_9	train_mse	1.02564107062574	1.02671657902553	0.0332607507550251
ENSG00000189043_9	train_r2	-0.0278569159267335	-0.022457824905352	0.0246424816937077
ENSG00000196436_8	n_features	143.6	111	172.927859075524
ENSG00000196436_8	test_evar	-0.0725017455159458	-0.0756462628436489	0.109314517534364
ENSG00000196436_8	test_mse	1.06957064944149	1.09612020906292	0.257695475012275
ENSG00000196436_8	test_r2	-0.0812345330130322	-0.079298193592081	0.113163249457854
ENSG00000196436_8	train_evar	0.00343959174185527	0.00597681934871965	0.0272756469719976
ENSG00000196436_8	train_mse	0.995144275065978	0.997919005048775	0.0414736638417556
ENSG00000196436_8	train_r2	0.0030274245707483	0.0057049984241806	0.0272775044601194
ENSG00000198618_5	n_features	27	17.5	29.2574776766556
ENSG00000198618_5	test_evar	-0.0679395479557382	-0.0481207034733364	0.0792520835787218
ENSG00000198618_5	test_mse	1.07619030139545	1.04914630353839	0.2519533719062
ENSG00000198618_5	test_r2	-0.105204855340961	-0.082799587156307	0.0971766536084126
ENSG00000198618_5	train_evar	0.00415999941570208	-0.0084308871775088	0.0249847160575216
ENSG00000198618_5	train_mse	0.993802393192918	0.995038657543109	0.0324184189595696
ENSG00000198618_5	train_r2	0.00394181460756605	-0.00843874689184205	0.0247555500954579
ENSG00000200087_1	n_features	116.8	34	230.318040978122
ENSG00000200087_1	test_evar	-0.107880192756867	-0.0479629074953556	0.153050962464978
ENSG00000200087_1	test_mse	1.09916283256686	1.05272933155061	0.18219103676229
ENSG00000200087_1	test_r2	-0.14039206221491	-0.0956944850314614	0.155706230774072
ENSG00000200087_1	train_evar	-0.0439777630836591	-0.0469192160202476	0.0215590278536711
ENSG00000200087_1	train_mse	1.04215946449975	1.04008548863504	0.0317614057761939
ENSG00000200087_1	train_r2	-0.0444577427073543	-0.0478390726947615	0.0217505730142777
ENSG00000201185_1	n_features	33	30	27.2845092395748
ENSG00000201185_1	test_evar	-0.121241204114568	-0.126260704263495	0.0884593976185722
ENSG00000201185_1	test_mse	1.10813937307253	1.13100464584985	0.220538417026652
ENSG00000201185_1	test_r2	-0.141812866240945	-0.135497474076374	0.107225996561968
ENSG00000201185_1	train_evar	0.0146887677585024	0.0258676699902132	0.0253089754495797
ENSG00000201185_1	train_mse	0.983363690334345	0.974343123192609	0.0348610333562138
ENSG00000201185_1	train_r2	0.0145822806438593	0.0256518646181704	0.0253169049691752
ENSG00000204071_10	n_features	72.9	17	162.575418396099
ENSG00000204071_10	test_evar	-0.176942584167741	-0.156851501927059	0.149739409486166
ENSG00000204071_10	test_mse	1.18049004218704	1.1154563105432	0.265707727484187
ENSG00000204071_10	test_r2	-0.210585449683231	-0.184546588496191	0.160506398531807
ENSG00000204071_10	train_evar	-0.117970497886723	-0.155333957964907	0.0916778038193678
ENSG00000204071_10	train_mse	1.11561761478289	1.14999551821939	0.0925353313768513
ENSG00000204071_10	train_r2	-0.118256587830454	-0.155536986317768	0.0919366025697973
ENSG00000204253_4	n_features	64.1	53	45.8898439502444
ENSG00000204253_4	test_evar	-0.0503258291738515	-0.0506317547753421	0.0850274584227146
ENSG00000204253_4	test_mse	1.04037516869518	0.991727834453917	0.198882464552624
ENSG00000204253_4	test_r2	-0.0679541799676551	-0.0773397874325752	0.0914014337954872
ENSG00000204253_4	train_evar	-0.0119008247669354	-0.0138540517307023	0.0254117833509941
ENSG00000204253_4	train_mse	1.00994102055318	1.00139631349368	0.0353664761096737
ENSG00000204253_4	train_r2	-0.0120751052650463	-0.0139786463243908	0.0253234097783514
ENSG00000204894_4	n_features	47.9	42	30.0016666203729
ENSG00000204894_4	test_evar	-0.00354421798018757	0.0296924167550839	0.169466959215358
ENSG00000204894_4	test_mse	0.981528380760295	1.00243208376822	0.190150633696272
ENSG00000204894_4	test_r2	-0.0300448866557451	-0.00061620863667865	0.183031812849056
ENSG00000204894_4	train_evar	0.0911046480988083	0.0965504622522589	0.0346899098349157
ENSG00000204894_4	train_mse	0.907071186761535	0.89666838126127	0.039944621301046
ENSG00000204894_4	train_r2	0.0908673089248045	0.0964148782832159	0.0346333931639469
ENSG00000212232_1	n_features	40.8	38.5	35.1782761247778
ENSG00000212232_1	test_evar	-0.0552758697407702	-0.0401113339077564	0.0714128344491117
ENSG00000212232_1	test_mse	1.04772682741644	1.02126486232822	0.340441164389919
ENSG00000212232_1	test_r2	-0.0819539687150824	-0.0534277766607801	0.0582258257494629
ENSG00000212232_1	train_evar	0.0144127225947758	0.0105303492014812	0.0260041286494888
ENSG00000212232_1	train_mse	0.983783264770718	0.989912046742134	0.0488397951820403
ENSG00000212232_1	train_r2	0.014194161154264	0.0105254795012119	0.0257949951990363
ENSG00000221968_8	n_features	73.8	45.5	81.5050100709562
ENSG00000221968_8	test_evar	-0.124638814312643	-0.134420549785622	0.0893491478913424
ENSG00000221968_8	test_mse	1.12493614857865	1.05607042298315	0.202231003547944
ENSG00000221968_8	test_r2	-0.160143160827019	-0.154495075459728	0.0952169429819265
ENSG00000221968_8	train_evar	-0.0182760451537403	-0.0166465316048234	0.0253833759894781
ENSG00000221968_8	train_mse	1.01627098679094	1.02790016615394	0.0371885925500406
ENSG00000221968_8	train_r2	-0.0184126561969653	-0.0168340029350567	0.0254398533166476
ENSG00000223573_6	n_features	81	51	78.2247474339874
ENSG00000223573_6	test_evar	-0.0202239235386443	0.0165540724972605	0.103755192188155
ENSG00000223573_6	test_mse	1.02278213525149	0.976127407810856	0.234377248043937
ENSG00000223573_6	test_r2	-0.0398462813266843	-0.0105178695114929	0.10930380302222
ENSG00000223573_6	train_evar	0.122938817728186	0.115024700732038	0.0428048112282459
ENSG00000223573_6	train_mse	0.874815449554946	0.875989214411412	0.0262540396502023
ENSG00000223573_6	train_r2	0.122566228621879	0.114120638303318	0.0428540097147667
ENSG00000225972_1	n_features	45.3	19.5	83.1451876071142
ENSG00000225972_1	test_evar	-0.166002714692934	-0.118285702942868	0.182770442060471
ENSG00000225972_1	test_mse	1.1784629080533	1.06006826434129	0.364166989744331
ENSG00000225972_1	test_r2	-0.200494433297168	-0.179156777196452	0.185904551157872
ENSG00000225972_1	train_evar	-0.0141759460072961	-0.025799593790754	0.0446937510145311
ENSG00000225972_1	train_mse	1.01207501873672	0.998577225218645	0.0503619641626764
ENSG00000225972_1	train_r2	-0.0144240667580675	-0.0258680038156269	0.0447271730529838
ENSG00000226085_3	n_features	54.8	36	58.0436617268989
ENSG00000226085_3	test_evar	-0.0695207436879173	-0.0830512014811504	0.0769516663327946
ENSG00000226085_3	test_mse	1.0644991681332	1.02074240309318	0.199616030407463
ENSG00000226085_3	test_r2	-0.0964765663595385	-0.103240461469146	0.0950450708991269
ENSG00000226085_3	train_evar	-0.00379457024985994	-0.0083785226160022	0.0244064075739296
ENSG00000226085_3	train_mse	1.00150715559142	1.00441364083975	0.0259018050741664
ENSG00000226085_3	train_r2	-0.00391296639202581	-0.0084260424246124	0.0243138482966594
ENSG00000226278_1	n_features	568.5	105	1502.70084625428
ENSG00000226278_1	test_evar	0.663420537537757	0.648212385130646	0.154885272603558
ENSG00000226278_1	test_mse	0.319082423137402	0.357421015283228	0.110181608633863
ENSG00000226278_1	test_r2	0.65595700424489	0.633296154281341	0.155982693816688
ENSG00000226278_1	train_evar	0.724480072722301	0.717390071764788	0.0165238021893314
ENSG00000226278_1	train_mse	0.274916533799967	0.277854051165485	0.016540584304418
ENSG00000226278_1	train_r2	0.724414956638798	0.717294361782873	0.0165767282273131
ENSG00000227081_5	n_features	40	40	23.1420732769464
ENSG00000227081_5	test_evar	-0.0999024114157229	-0.0739581410775272	0.13553826656348
ENSG00000227081_5	test_mse	1.09386986252269	1.02139926408301	0.16549582107834
ENSG00000227081_5	test_r2	-0.12523993917464	-0.0968708916476993	0.126894098719711
ENSG00000227081_5	train_evar	0.0484786063142838	0.0441698440012175	0.0391512179523441
ENSG00000227081_5	train_mse	0.949573237707804	0.949498434513118	0.0414963019206989
ENSG00000227081_5	train_r2	0.0483454726563008	0.0440791340601354	0.0391117429888511
ENSG00000230916_2	n_features	81.9	62	81.5794772667189
ENSG00000230916_2	test_evar	-0.0773662983113446	-0.0453768028550262	0.0822336143500468
ENSG00000230916_2	test_mse	1.07611638952023	1.0163212193403	0.236585607280808
ENSG00000230916_2	test_r2	-0.104501550561716	-0.0611224427400453	0.0953509111865092
ENSG00000230916_2	train_evar	-0.0411100339269195	-0.0463782114789445	0.0177460532205773
ENSG00000230916_2	train_mse	1.03916920016016	1.0443650025792	0.0354476717992341
ENSG00000230916_2	train_r2	-0.0413316019299407	-0.0468956337120816	0.0177398103401035
ENSG00000234742_1	n_features	27.2	32	14.9130815058458
ENSG00000234742_1	test_evar	-0.1535690799113	-0.14567337473953	0.0934595304062182
ENSG00000234742_1	test_mse	1.15062473933615	1.12086678016773	0.268421212833234
ENSG00000234742_1	test_r2	-0.169771339460807	-0.157311678487125	0.0918061673881858
ENSG00000234742_1	train_evar	-0.0270957499046422	-0.0195952225711922	0.0366678023076695
ENSG00000234742_1	train_mse	1.02615339744339	1.0161305158664	0.0392157960556315
ENSG00000234742_1	train_r2	-0.0285945184367557	-0.021914928115918	0.037281271428476
ENSG00000237949_1	n_features	174.3	57	214.849327048826
ENSG00000237949_1	test_evar	-0.0361809309125376	-0.0208486172877041	0.0898492299177156
ENSG00000237949_1	test_mse	1.03054213773949	1.06773149340142	0.231267474720455
ENSG00000237949_1	test_r2	-0.0494211900030682	-0.0225364524422051	0.0885669427550658
ENSG00000237949_1	train_evar	0.0125551568715512	0.00733437516254465	0.0253319442436706
ENSG00000237949_1	train_mse	0.985257713282283	0.988110336609482	0.0250076823728747
ENSG00000237949_1	train_r2	0.012436424981366	0.0072805979347854	0.0252706145869616
ENSG00000239779_6	n_features	76.1	51.5	71.6014431884349
ENSG00000239779_6	test_evar	-0.079576050729679	-0.0751769841159082	0.13794399211487
ENSG00000239779_6	test_mse	1.07673762986465	1.02519506523859	0.255836317482618
ENSG00000239779_6	test_r2	-0.106901909381382	-0.0844911270698528	0.138433034763785
ENSG00000239779_6	train_evar	0.00793053998935	0.0012867772655253	0.041158692004138
ENSG00000239779_6	train_mse	0.989965977676728	0.986840523630155	0.0452237716982532
ENSG00000239779_6	train_r2	0.00770958288963197	0.0010748217795375	0.0411158241548964
ENSG00000243147_7	n_features	47.9	34	41.6905265018325
ENSG00000243147_7	test_evar	-0.0962620103767912	-0.106949344440111	0.0559066521854024
ENSG00000243147_7	test_mse	1.10140753407773	0.968225208560134	0.31467354732632
ENSG00000243147_7	test_r2	-0.113687028307704	-0.119317822001063	0.0517498621354703
ENSG00000243147_7	train_evar	-0.0173944131803519	-0.0213347389604905	0.0285554599771544
ENSG00000243147_7	train_mse	1.01604618878354	1.02312839380814	0.0536712392975219
ENSG00000243147_7	train_r2	-0.0176258006085913	-0.0214015916632346	0.0286571831377245
ENSG00000249353_2	n_features	55.7	16	115.35842694258
ENSG00000249353_2	test_evar	-0.118119569933087	-0.141569961878092	0.0948241371321737
ENSG00000249353_2	test_mse	1.11352809226773	1.15246440974484	0.125271131436777
ENSG00000249353_2	test_r2	-0.147715425792994	-0.185273962372279	0.100883294679466
ENSG00000249353_2	train_evar	-0.0890897910736434	-0.113705620254477	0.0597325135343766
ENSG00000249353_2	train_mse	1.08663854582687	1.11491714207141	0.0574040124764751
ENSG00000249353_2	train_r2	-0.0892345680712329	-0.114106774926018	0.0598210604512568
ENSG00000252010_1	n_features	43.5	38	41.7033172141817
ENSG00000252010_1	test_evar	-0.0593669819952766	-0.0627544259759751	0.106212663138254
ENSG00000252010_1	test_mse	1.05639610077798	1.01848705319919	0.18824983165682
ENSG00000252010_1	test_r2	-0.080835678465413	-0.081736814447194	0.130693274460931
ENSG00000252010_1	train_evar	0.0344425103809244	0.0417578586012787	0.0366910792643419
ENSG00000252010_1	train_mse	0.964024081376127	0.96788920833568	0.0452793571883442
ENSG00000252010_1	train_r2	0.034157356565443	0.0415597818208511	0.0364581382047348
ENSG00000253683_1	n_features	29.9	34	22.333084575729
ENSG00000253683_1	test_evar	-0.0780104189474182	-0.0619787207819936	0.101168714022761
ENSG00000253683_1	test_mse	1.06962997148595	1.12236717435305	0.15587675779125
ENSG00000253683_1	test_r2	-0.0916588588369634	-0.0632531958607843	0.11589098639306
ENSG00000253683_1	train_evar	0.0197121936396374	0.0073340927171454	0.0361737131545798
ENSG00000253683_1	train_mse	0.97847694438873	0.979229555069207	0.0390009078660227
ENSG00000253683_1	train_r2	0.0194597653828894	0.00682501319680805	0.0359876951184038
ENSG00000260285_1	n_features	46.8	36	35.0517078360274
ENSG00000260285_1	test_evar	-0.0972515374643938	-0.0756663886259477	0.106324739764392
ENSG00000260285_1	test_mse	1.08551637386137	1.04151093677101	0.213600018735654
ENSG00000260285_1	test_r2	-0.129968236113234	-0.0797070091442118	0.101078686880812
ENSG00000260285_1	train_evar	-0.0049400814213986	-0.009122153746775	0.016610487270902
ENSG00000260285_1	train_mse	1.0027383106309	1.00161642849969	0.0280586529957592
ENSG00000260285_1	train_r2	-0.00509224675610256	-0.0091290892670763	0.0166269255130396
ENSG00000262902_1	n_features	65	43.5	60.5658502971949
ENSG00000262902_1	test_evar	-0.0827960027457784	-0.0440352569398229	0.0917798923538604
ENSG00000262902_1	test_mse	1.07738598925976	1.01410561675902	0.198216899543837
ENSG00000262902_1	test_r2	-0.110373135422096	-0.0915984200319124	0.0902677156311786
ENSG00000262902_1	train_evar	0.020955433585946	0.0195055903648588	0.0402535104079046
ENSG00000262902_1	train_mse	0.976851932943566	0.971808146994204	0.0385401145546356
ENSG00000262902_1	train_r2	0.0206927696723009	0.0193651594694858	0.0401090182726049
ENSG00000263667_1	n_features	81.8	83	34.7620482710671
ENSG00000263667_1	test_evar	0.188929960095399	0.125838928072833	0.155323987270062
ENSG00000263667_1	test_mse	0.811014410486192	0.766063171394753	0.209337380253823
ENSG00000263667_1	test_r2	0.167889863839146	0.10567127441317	0.168529608390471
ENSG00000263667_1	train_evar	0.336173669836005	0.332682297305201	0.0354703320550711
ENSG00000263667_1	train_mse	0.663129871527126	0.680076077984332	0.035403608936559
ENSG00000263667_1	train_r2	0.33533035358135	0.332407414209409	0.0353828804350782
ENSG00000267765_1	n_features	369.8	31	765.3704694823
ENSG00000267765_1	test_evar	-0.0788284823090169	-0.0785784112685176	0.0761799312699874
ENSG00000267765_1	test_mse	1.07063499414331	1.04689994965304	0.181169602933839
ENSG00000267765_1	test_r2	-0.0904330188243262	-0.097466457192779	0.0768875022217505
ENSG00000267765_1	train_evar	-0.0525623333898874	-0.0476323226412762	0.0396061560492265
ENSG00000267765_1	train_mse	1.05051847610982	1.05583966952183	0.0404611592078654
ENSG00000267765_1	train_r2	-0.0528406192143829	-0.048555200031531	0.0396703559383788
ENSG00000267904_1	n_features	47.1	42.5	26.4426003091812
ENSG00000267904_1	test_evar	-0.0486044030416	-0.0542326098434182	0.0787805295615041
ENSG00000267904_1	test_mse	1.03253026739995	1.04098001128301	0.249881611215436
ENSG00000267904_1	test_r2	-0.0619591842614824	-0.0640365536232918	0.0657119071752978
ENSG00000267904_1	train_evar	0.0652834549200716	0.0761235786573533	0.0366810283271567
ENSG00000267904_1	train_mse	0.932919261850088	0.917947501655129	0.0478749999516658
ENSG00000267904_1	train_r2	0.0651517578052561	0.0760774653352289	0.0367027309585609
ENSG00000268089_2	n_features	39.3	3	69.3734659490052
ENSG00000268089_2	test_evar	-0.204859660808475	-0.0507859539144678	0.374108789386732
ENSG00000268089_2	test_mse	1.2222776213058	1.01892871626463	0.604482028624455
ENSG00000268089_2	test_r2	-0.239958573285701	-0.0950136027904633	0.375990435035768
ENSG00000268089_2	train_evar	-0.0807184492204137	-0.0564048503823996	0.0742826256982419
ENSG00000268089_2	train_mse	1.07745986924122	1.04618553187823	0.0713164158945601
ENSG00000268089_2	train_r2	-0.0808581888038344	-0.0564753845976927	0.074449724787989
ENSG00000270647_5	n_features	56.8	51.5	48.2258575178642
ENSG00000270647_5	test_evar	-0.0414334601567025	-0.0153798972996689	0.0657408801714103
ENSG00000270647_5	test_mse	1.04461501670617	1.01548032553092	0.424521729143059
ENSG00000270647_5	test_r2	-0.0526637259023521	-0.0240696246016062	0.0733352907730958
ENSG00000270647_5	train_evar	-0.0121395633456344	-0.0120184798667046	0.0196310509579268
ENSG00000270647_5	train_mse	1.01061309027235	1.01695143710518	0.0549880618248938
ENSG00000270647_5	train_r2	-0.0124093902098712	-0.0120336011967414	0.0196407806049064
ENSG00000272977_1	n_features	67	45	56.8682688324517
ENSG00000272977_1	test_evar	0.474805365121063	0.468991989880108	0.110315668088148
ENSG00000272977_1	test_mse	0.513127987745877	0.499964618236709	0.146392963305201
ENSG00000272977_1	test_r2	0.460105944295233	0.444573700456339	0.117375108895661
ENSG00000272977_1	train_evar	0.558356616065775	0.563502692081144	0.0195865233225417
ENSG00000272977_1	train_mse	0.440830110461633	0.439632246986173	0.0256841694106546
ENSG00000272977_1	train_r2	0.558265866889555	0.563467341691873	0.0195463333971014
ENSG00000273301_1	n_features	56.7	23.5	90.5931687392721
ENSG00000273301_1	test_evar	-0.0747216701033991	-0.00780920729534005	0.105589530275019
ENSG00000273301_1	test_mse	1.08060197434737	1.07979730826962	0.394555729400687
ENSG00000273301_1	test_r2	-0.0885981972438298	-0.0498324205033678	0.099505998593263
ENSG00000273301_1	train_evar	-0.0233651844145087	-0.0123965762368553	0.0254679350862881
ENSG00000273301_1	train_mse	1.02103045672057	1.0216814264748	0.026936312239039
ENSG00000273301_1	train_r2	-0.0236736823443036	-0.0124021707921521	0.0257597311617064
ENSG00000273344_1	n_features	66.6	64.5	24.5818361125988
ENSG00000273344_1	test_evar	-0.044711364455876	-0.0396922979882838	0.0665630554199551
ENSG00000273344_1	test_mse	1.03417703974949	0.947513392748533	0.295030148011498
ENSG00000273344_1	test_r2	-0.0711667979816278	-0.0439482063283436	0.0688479099480285
ENSG00000273344_1	train_evar	0.0853039572232873	0.0827504658121763	0.0178134327737477
ENSG00000273344_1	train_mse	0.912685342103788	0.920812851866014	0.0351279500710923
ENSG00000273344_1	train_r2	0.0851621067871376	0.0827149762112471	0.0177098041271437
ENSG00000274512_5	n_features	54.1	45	32.9863608177683
ENSG00000274512_5	test_evar	0.409497755996675	0.451048273318841	0.137791412710302
ENSG00000274512_5	test_mse	0.593192993862829	0.584096665100267	0.13943445938371
ENSG00000274512_5	test_r2	0.395061444181352	0.425219288197081	0.132568430115473
ENSG00000274512_5	train_evar	0.53760652625476	0.549131846614282	0.027429933167578
ENSG00000274512_5	train_mse	0.461777833361889	0.4556805612871	0.0308016284727015
ENSG00000274512_5	train_r2	0.537408514362706	0.548889010201803	0.0275860458765783
ENSG00000280693_2	n_features	134.3	59	187.083492947222
ENSG00000280693_2	test_evar	0.455004806937587	0.498336463815511	0.130954017567338
ENSG00000280693_2	test_mse	0.534464845884351	0.5319740210317	0.0893836055699995
ENSG00000280693_2	test_r2	0.440770926061544	0.483120573691747	0.130103710505839
ENSG00000280693_2	train_evar	0.514992939441609	0.514540399597287	0.0242992700394162
ENSG00000280693_2	train_mse	0.483952737856859	0.483451137252826	0.0220704062212133
ENSG00000280693_2	train_r2	0.514804462362308	0.514427917338722	0.0244417911215705
