## Supplementary Data 5: Gene imputation for "dRFEtools: Dynamic recursive feature elimination for omics": dRFE_redundant_subset_summary.txt

Feature	Test	Mean	Median	Std
ENSG00000063180_8	n_redundant	459.5	364	380.147412927611
ENSG00000063180_8	test_evar_redundant	-0.0236044550666887	0.0041829007535614	0.0670020734204991
ENSG00000063180_8	test_mse_redundant	1.02194655858484	0.891737621275226	0.356550538093215
ENSG00000063180_8	test_r2_redundant	-0.0404223166666695	-0.0384460268185724	0.0693381468909806
ENSG00000074803_17	n_redundant	475.8	247.5	568.623445016315
ENSG00000074803_17	test_evar_redundant	0.562557819881753	0.620119546254561	0.183954541939207
ENSG00000074803_17	test_mse_redundant	0.430394042422872	0.362680021016146	0.211715021689946
ENSG00000074803_17	test_r2_redundant	0.556419498717082	0.609916892399189	0.184779633558787
ENSG00000086015_20	n_redundant	100.3	57.5	104.056661914982
ENSG00000086015_20	test_evar_redundant	-0.145181030182502	-0.115960761107061	0.121427431555486
ENSG00000086015_20	test_mse_redundant	1.14767838154043	1.10599066153506	0.378670242740403
ENSG00000086015_20	test_r2_redundant	-0.177748402772075	-0.149212998104352	0.128616185757875
ENSG00000086758_15	n_redundant	52.6	48	39.9087848864271
ENSG00000086758_15	test_evar_redundant	-0.166824163390101	-0.135002317062807	0.12317588555205
ENSG00000086758_15	test_mse_redundant	1.17292799823077	1.19415378479453	0.190825942276765
ENSG00000086758_15	test_r2_redundant	-0.188390020398221	-0.14404950642458	0.138075690023344
ENSG00000087116_14	n_redundant	582.7	257.5	836.971664195788
ENSG00000087116_14	test_evar_redundant	-0.0880293164651302	-0.0835400552012489	0.0901089074226778
ENSG00000087116_14	test_mse_redundant	1.08589093587884	1.06070495782505	0.11741471449239
ENSG00000087116_14	test_r2_redundant	-0.11076935044687	-0.0982809932011037	0.0892931678158094
ENSG00000099365_9	n_redundant	315.5	226	380.859918838643
ENSG00000099365_9	test_evar_redundant	-0.207646552232072	-0.128063894314087	0.174797600426531
ENSG00000099365_9	test_mse_redundant	1.18610231506516	1.14994284179315	0.29904436837965
ENSG00000099365_9	test_r2_redundant	-0.216722282727151	-0.146234699583062	0.173779716967898
ENSG00000100092_20	n_redundant	275.1	157.5	282.222311898498
ENSG00000100092_20	test_evar_redundant	-0.0189733266414454	-0.0342518109443001	0.0741302472560531
ENSG00000100092_20	test_mse_redundant	1.01890685369767	1.11194758878569	0.224499893329462
ENSG00000100092_20	test_r2_redundant	-0.0265535047051084	-0.0384913831008962	0.0774639644518095
ENSG00000101210_10	n_redundant	632.9	431.5	822.803128876458
ENSG00000101210_10	test_evar_redundant	-0.0712276970263846	-0.072642568252641	0.0906523392988599
ENSG00000101210_10	test_mse_redundant	1.05768437008796	1.0097051813234	0.313726534550266
ENSG00000101210_10	test_r2_redundant	-0.0832958953189557	-0.089948846172864	0.0891794245772314
ENSG00000101457_12	n_redundant	207.9	93	403.782518470305
ENSG00000101457_12	test_evar_redundant	-0.0327144021719983	-0.0158548756574765	0.0991531639828539
ENSG00000101457_12	test_mse_redundant	1.04717572845755	1.05177065018085	0.263876430766965
ENSG00000101457_12	test_r2_redundant	-0.0699018822850266	-0.0263116476349919	0.159768317241994
ENSG00000102409_9	n_redundant	33.9	32	30.6139038855078
ENSG00000102409_9	test_evar_redundant	-0.140949631415838	-0.148984631324773	0.158506347747168
ENSG00000102409_9	test_mse_redundant	1.14872313391519	1.07251926356209	0.397336006854736
ENSG00000102409_9	test_r2_redundant	-0.186364330236359	-0.201642858767648	0.176105141421854
ENSG00000106244_12	n_redundant	486.2	186	637.34637364623
ENSG00000106244_12	test_evar_redundant	-0.126723972196816	-0.118012751056149	0.103406069380007
ENSG00000106244_12	test_mse_redundant	1.12765165138925	1.07527491611413	0.230732261997061
ENSG00000106244_12	test_r2_redundant	-0.158235164246655	-0.134085660025323	0.109417719407352
ENSG00000108840_15	n_redundant	409.5	320	407.748356492362
ENSG00000108840_15	test_evar_redundant	-0.153794951288465	-0.139916398359561	0.0994053513387229
ENSG00000108840_15	test_mse_redundant	1.16402002731694	1.25954295988316	0.222426607279329
ENSG00000108840_15	test_r2_redundant	-0.224777262670535	-0.158257620756274	0.153296933458675
ENSG00000124172_9	n_redundant	163	163	83.3186653757728
ENSG00000124172_9	test_evar_redundant	-0.0832635568780901	-0.0740344697459805	0.0587762624588113
ENSG00000124172_9	test_mse_redundant	1.07782157651624	1.00246405687579	0.234354633434706
ENSG00000124172_9	test_r2_redundant	-0.0902003838769902	-0.0872645186573952	0.0566764029398772
ENSG00000124614_13	n_redundant	804.7	601	545.226161025557
ENSG00000124614_13	test_evar_redundant	0.0141567563196442	0.0128849283332703	0.0717128348910246
ENSG00000124614_13	test_mse_redundant	0.981643453686524	0.955695668260017	0.287147037579526
ENSG00000124614_13	test_r2_redundant	-0.00137249170253105	0.008619237178376	0.085382644778057
ENSG00000132024_17	n_redundant	543.9	578	386.18258491145
ENSG00000132024_17	test_evar_redundant	-0.0208374433203906	-0.0023607213944193	0.0730366794372555
ENSG00000132024_17	test_mse_redundant	1.01297362896633	0.981383731248677	0.227408601729946
ENSG00000132024_17	test_r2_redundant	-0.0410723883274024	-0.0326206366554032	0.0797955245542924
ENSG00000132967_9	n_redundant	353.2	169	426.682499706228
ENSG00000132967_9	test_evar_redundant	-0.0451858587721836	-0.0504198166122239	0.0521782149035302
ENSG00000132967_9	test_mse_redundant	1.04617885869993	1.021370129318	0.216038507672692
ENSG00000132967_9	test_r2_redundant	-0.0759367127217559	-0.0652142207339786	0.0826309965739391
ENSG00000133142_17	n_redundant	96	72	84.3629723937647
ENSG00000133142_17	test_evar_redundant	-0.186342364073615	-0.231838951543631	0.113155956038994
ENSG00000133142_17	test_mse_redundant	1.17683017423916	1.13149930236349	0.171637071069465
ENSG00000133142_17	test_r2_redundant	-0.220330642556135	-0.243942744140043	0.133182540852606
ENSG00000142784_15	n_redundant	132.2	99.5	129.129392471273
ENSG00000142784_15	test_evar_redundant	-0.148166410413284	-0.158249894691886	0.104518694836296
ENSG00000142784_15	test_mse_redundant	1.15172796828561	1.10418428910461	0.33874053780503
ENSG00000142784_15	test_r2_redundant	-0.186046835739828	-0.182360767973454	0.0989284021374459
ENSG00000143977_13	n_redundant	222.4	64	328.916808124283
ENSG00000143977_13	test_evar_redundant	-0.0985459009519188	-0.102627067185008	0.0772384537027066
ENSG00000143977_13	test_mse_redundant	1.09833769074908	1.07244762197997	0.219285093167825
ENSG00000143977_13	test_r2_redundant	-0.11266168195764	-0.103910465933472	0.0766907828935827
ENSG00000146007_10	n_redundant	94.6	34	199.931210392197
ENSG00000146007_10	test_evar_redundant	-0.0537320415961925	-0.0570375509466775	0.0906804741169644
ENSG00000146007_10	test_mse_redundant	1.03953842670774	1.09628109674333	0.211240447790576
ENSG00000146007_10	test_r2_redundant	-0.0758990798933447	-0.0799114795212174	0.09661345139217
ENSG00000146223_14	n_redundant	623.1	765.5	333.963554232428
ENSG00000146223_14	test_evar_redundant	0.00850451708480254	-0.0348407677658176	0.103000217393948
ENSG00000146223_14	test_mse_redundant	0.996415254660704	0.942674484573199	0.276059749836384
ENSG00000146223_14	test_r2_redundant	-0.0163537069510217	-0.0488127974285954	0.0989063357456387
ENSG00000147100_10	n_redundant	246.2	45	460.293819206819
ENSG00000147100_10	test_evar_redundant	-0.13248303993148	-0.0813252927743286	0.169967476092412
ENSG00000147100_10	test_mse_redundant	1.11252035774823	1.1115502181441	0.132644107017867
ENSG00000147100_10	test_r2_redundant	-0.157083779785047	-0.111416032784023	0.180362655891551
ENSG00000154582_16	n_redundant	264.7	121	412.463614556888
ENSG00000154582_16	test_evar_redundant	-0.122175233884308	-0.106311591509076	0.0959257963186494
ENSG00000154582_16	test_mse_redundant	1.12799198407379	1.15337640332552	0.231679582119526
ENSG00000154582_16	test_r2_redundant	-0.15372569696773	-0.14732050415924	0.0917733359171587
ENSG00000154655_15	n_redundant	591	235.5	685.066906708145
ENSG00000154655_15	test_evar_redundant	-0.0735747682904763	-0.0835583627244206	0.0731792447993765
ENSG00000154655_15	test_mse_redundant	1.07428971229478	1.03704599953844	0.212427216316564
ENSG00000154655_15	test_r2_redundant	-0.0826428615487932	-0.08412445839164	0.0744415794508277
ENSG00000159335_15	n_redundant	160.3	171	106.531216082423
ENSG00000159335_15	test_evar_redundant	-0.0663789733411267	-0.0750252687709497	0.0521064362378299
ENSG00000159335_15	test_mse_redundant	1.07026761402741	0.903297758435186	0.396146046203235
ENSG00000159335_15	test_r2_redundant	-0.104103554951469	-0.12593654536174	0.0654329658636913
ENSG00000160752_14	n_redundant	169.4	58	210.221681934941
ENSG00000160752_14	test_evar_redundant	-0.104370538490182	-0.0922571708123437	0.116541825450188
ENSG00000160752_14	test_mse_redundant	1.09007239800353	0.950645216545261	0.284676648183606
ENSG00000160752_14	test_r2_redundant	-0.11773502794848	-0.114240714600328	0.119547489291358
ENSG00000162551_13	n_redundant	590.7	301	902.369849033335
ENSG00000162551_13	test_evar_redundant	-0.0632147107148828	-0.0577567713786012	0.0714180009964966
ENSG00000162551_13	test_mse_redundant	1.05839846728521	1.06247229929396	0.231288829676521
ENSG00000162551_13	test_r2_redundant	-0.0898828284858492	-0.0711994491688524	0.0743862634332108
ENSG00000164104_11	n_redundant	534.3	253	1071.35594769743
ENSG00000164104_11	test_evar_redundant	-0.11560108227987	-0.0859472398426479	0.13545786166464
ENSG00000164104_11	test_mse_redundant	1.10234809907134	1.07262964965604	0.281966307490432
ENSG00000164104_11	test_r2_redundant	-0.142829558489583	-0.134869586692808	0.131006915537671
ENSG00000166140_17	n_redundant	397.6	190	539.65322198612
ENSG00000166140_17	test_evar_redundant	-0.0871694960663357	-0.111320988242847	0.087914666582461
ENSG00000166140_17	test_mse_redundant	1.07543958756272	1.02054466882103	0.197871693723844
ENSG00000166140_17	test_r2_redundant	-0.110009688347479	-0.115823143661368	0.090137650975858
ENSG00000171530_13	n_redundant	728.4	251.5	875.049230361101
ENSG00000171530_13	test_evar_redundant	-0.0730225408777821	-0.0782456150121124	0.0743841612179226
ENSG00000171530_13	test_mse_redundant	1.07483206710227	1.08235556023663	0.216724855791459
ENSG00000171530_13	test_r2_redundant	-0.0990009873236436	-0.0829829689566805	0.0977159428125059
ENSG00000175602_3	n_redundant	207.1	64.5	352.671534307932
ENSG00000175602_3	test_evar_redundant	-0.13336674586236	-0.128375648117646	0.102056618953968
ENSG00000175602_3	test_mse_redundant	1.13741755186053	1.08212941563883	0.261025739684848
ENSG00000175602_3	test_r2_redundant	-0.169562588011667	-0.146809511871439	0.106677891984885
ENSG00000180626_9	n_redundant	577.6	273	668.493696471569
ENSG00000180626_9	test_evar_redundant	-0.369389944123835	-0.255747805376539	0.554245384753167
ENSG00000180626_9	test_mse_redundant	1.1969374992723	0.830819048738195	0.674721404676034
ENSG00000180626_9	test_r2_redundant	-0.443118958276275	-0.294709958461244	0.605071820079133
ENSG00000184905_8	n_redundant	18.1	12	20.8830074462468
ENSG00000184905_8	test_evar_redundant	-0.119058920041427	-0.068557138205955	0.238705254389014
ENSG00000184905_8	test_mse_redundant	1.10969265696076	1.14521635832743	0.257795714149393
ENSG00000184905_8	test_r2_redundant	-0.154318645186485	-0.0846766028308404	0.232952944313214
ENSG00000189043_9	n_redundant	455.6	360	408.128030021082
ENSG00000189043_9	test_evar_redundant	-0.088557610717348	-0.0808188707376985	0.0832009522284767
ENSG00000189043_9	test_mse_redundant	1.09309038593891	1.04936535271271	0.290654218034863
ENSG00000189043_9	test_r2_redundant	-0.102539416671263	-0.0843002924202306	0.0816884818401082
ENSG00000196436_8	n_redundant	698.9	716	496.697862554961
ENSG00000196436_8	test_evar_redundant	-0.0527050267508834	-0.0384936602532635	0.0896156946768748
ENSG00000196436_8	test_mse_redundant	1.05518079383163	1.1244106032922	0.236789538880408
ENSG00000196436_8	test_r2_redundant	-0.068310581681584	-0.0599511522831387	0.0954638341139864
ENSG00000198618_5	n_redundant	359.6	112	700.527927907073
ENSG00000198618_5	test_evar_redundant	-0.094988263401962	-0.0728087990351591	0.104657172017038
ENSG00000198618_5	test_mse_redundant	1.08786352450383	1.09263115837585	0.194238446275583
ENSG00000198618_5	test_r2_redundant	-0.129193106472763	-0.109614547152636	0.10934594168892
ENSG00000200087_1	n_redundant	182.8	95	225.281946803457
ENSG00000200087_1	test_evar_redundant	-0.121811009440197	-0.0756094997094061	0.143442105816962
ENSG00000200087_1	test_mse_redundant	1.11457848213258	1.1017213965392	0.182095839103366
ENSG00000200087_1	test_r2_redundant	-0.154709809599536	-0.125187405723703	0.142589398476958
ENSG00000201185_1	n_redundant	319.5	158	414.04917850688
ENSG00000201185_1	test_evar_redundant	-0.0989823563115064	-0.0764660904881539	0.083634595714963
ENSG00000201185_1	test_mse_redundant	1.08350011720631	1.08805488709774	0.20959801719391
ENSG00000201185_1	test_r2_redundant	-0.118094454283836	-0.0947580924973818	0.108739739699102
ENSG00000204071_10	n_redundant	74	17	162.047318192352
ENSG00000204071_10	test_evar_redundant	-0.194750393740539	-0.141806354830276	0.122420754354244
ENSG00000204071_10	test_mse_redundant	1.19085335193909	1.18471095827876	0.223796527151412
ENSG00000204071_10	test_r2_redundant	-0.226806394877172	-0.167143829472474	0.131068101676386
ENSG00000204253_4	n_redundant	300.1	135.5	426.626417372389
ENSG00000204253_4	test_evar_redundant	-0.0564539784147042	-0.0529961794721548	0.0568496230551607
ENSG00000204253_4	test_mse_redundant	1.05288363600276	1.03619654776152	0.222480346323605
ENSG00000204253_4	test_r2_redundant	-0.075477685215776	-0.0852478075154346	0.0583305580703852
ENSG00000204894_4	n_redundant	186.6	122.5	182.694158515141
ENSG00000204894_4	test_evar_redundant	-0.00166470531605954	0.0209200126404803	0.107276894224069
ENSG00000204894_4	test_mse_redundant	0.988228150635297	1.00919636941508	0.18386501678598
ENSG00000204894_4	test_r2_redundant	-0.0341666987942121	0.00598100357807915	0.143197610493236
ENSG00000212232_1	n_redundant	301.2	208.5	243.262912184419
ENSG00000212232_1	test_evar_redundant	-0.0605772603332688	-0.0532761716948153	0.0615303182752529
ENSG00000212232_1	test_mse_redundant	1.0560104736094	1.00008643670046	0.360269791703121
ENSG00000212232_1	test_r2_redundant	-0.086325073470265	-0.0632960264002589	0.0571719239362364
ENSG00000221968_8	n_redundant	583.1	132	1083.93628861561
ENSG00000221968_8	test_evar_redundant	-0.116394873995055	-0.119066722775184	0.0820646293767521
ENSG00000221968_8	test_mse_redundant	1.11431221737157	1.10841420541406	0.200106959710133
ENSG00000221968_8	test_r2_redundant	-0.148652696032192	-0.167490406432078	0.0950508636910811
ENSG00000223573_6	n_redundant	882.6	675	608.998668124798
ENSG00000223573_6	test_evar_redundant	0.0113603744347809	0.026447089027701	0.110956296706985
ENSG00000223573_6	test_mse_redundant	0.989417267252623	0.958049721521744	0.215733739317662
ENSG00000223573_6	test_r2_redundant	-0.00797436799846141	0.00864698039888415	0.111513476243198
ENSG00000225972_1	n_redundant	88.8	34	117.764171121781
ENSG00000225972_1	test_evar_redundant	-0.170952125994454	-0.142766135026467	0.159444381827086
ENSG00000225972_1	test_mse_redundant	1.19551247667057	1.08183373928245	0.394373261747927
ENSG00000225972_1	test_r2_redundant	-0.208283081388097	-0.210336417269347	0.166410260121131
ENSG00000226085_3	n_redundant	334.1	213.5	375.060424761427
ENSG00000226085_3	test_evar_redundant	-0.0846964006349724	-0.092195745569573	0.0696114024423184
ENSG00000226085_3	test_mse_redundant	1.07992635361489	0.992091147031856	0.206851635027588
ENSG00000226085_3	test_r2_redundant	-0.111495174467476	-0.117205573898352	0.0807641429393784
ENSG00000226278_1	n_redundant	757.2	849	387.694266715984
ENSG00000226278_1	test_evar_redundant	0.675920224692533	0.663762226651424	0.151201270174838
ENSG00000226278_1	test_mse_redundant	0.306758873361877	0.333243367486843	0.108418170843721
ENSG00000226278_1	test_r2_redundant	0.669229299381511	0.648291584029709	0.152393293443955
ENSG00000227081_5	n_redundant	320.4	213	333.837019450443
ENSG00000227081_5	test_evar_redundant	-0.0788150295390367	-0.0814422355297803	0.0715193674169225
ENSG00000227081_5	test_mse_redundant	1.07650056402397	1.04324555737659	0.137600326158393
ENSG00000227081_5	test_r2_redundant	-0.106500375502383	-0.122350675577962	0.0638709271298564
ENSG00000230916_2	n_redundant	212.5	194.5	180.41633949162
ENSG00000230916_2	test_evar_redundant	-0.110438961392667	-0.0996425756683855	0.10051565830242
ENSG00000230916_2	test_mse_redundant	1.10534427865872	1.0163212193403	0.280333451282163
ENSG00000230916_2	test_r2_redundant	-0.128168882236073	-0.129239383233754	0.102314150759028
ENSG00000234742_1	n_redundant	221.5	164.5	222.355196326358
ENSG00000234742_1	test_evar_redundant	-0.14465824278533	-0.11062541807781	0.0803257042180887
ENSG00000234742_1	test_mse_redundant	1.13409753547971	1.10489881333515	0.251572830388294
ENSG00000234742_1	test_r2_redundant	-0.155230992897467	-0.1256642098822	0.0805355798121106
ENSG00000237949_1	n_redundant	673.6	708	402.526520865396
ENSG00000237949_1	test_evar_redundant	-0.0111780059591515	-3.87953509293007e-05	0.111627824102491
ENSG00000237949_1	test_mse_redundant	0.997415613484819	1.05631236603565	0.195853146677945
ENSG00000237949_1	test_r2_redundant	-0.0252416555460489	-0.0209302982997	0.114287950770488
ENSG00000239779_6	n_redundant	181.8	114	157.794380973046
ENSG00000239779_6	test_evar_redundant	-0.0996623165452695	-0.0641813419358743	0.136473039282319
ENSG00000239779_6	test_mse_redundant	1.09491340813157	1.07126576071279	0.240701919351401
ENSG00000239779_6	test_r2_redundant	-0.128048893749081	-0.0866336165343891	0.133350671437173
ENSG00000243147_7	n_redundant	307.4	130	453.117399553116
ENSG00000243147_7	test_evar_redundant	-0.08510680635403	-0.101615131051297	0.0490330349134027
ENSG00000243147_7	test_mse_redundant	1.09245438277637	1.01473545053781	0.317896556010714
ENSG00000243147_7	test_r2_redundant	-0.102481096187835	-0.115162404690786	0.0538816359021209
ENSG00000249353_2	n_redundant	113.4	19	198.964095030011
ENSG00000249353_2	test_evar_redundant	-0.130770056282161	-0.141799719852282	0.0863950983169065
ENSG00000249353_2	test_mse_redundant	1.12510219982897	1.15246440974484	0.111319452825357
ENSG00000249353_2	test_r2_redundant	-0.160233297574448	-0.185273962372279	0.0888319843522176
ENSG00000252010_1	n_redundant	475.6	384.5	386.695458698157
ENSG00000252010_1	test_evar_redundant	-0.0481329658867461	-0.0555453996182233	0.0973123692380278
ENSG00000252010_1	test_mse_redundant	1.04110604170199	1.01647473020049	0.141372474207282
ENSG00000252010_1	test_r2_redundant	-0.0705855219717139	-0.0740489267233527	0.124211347588087
ENSG00000253683_1	n_redundant	282.5	114.5	486.460287290865
ENSG00000253683_1	test_evar_redundant	-0.0782011358347231	-0.0796363198587751	0.0897469875794419
ENSG00000253683_1	test_mse_redundant	1.06590067856979	1.09083333866227	0.135682466309505
ENSG00000253683_1	test_r2_redundant	-0.0898854905771924	-0.0865948313703563	0.100428979190696
ENSG00000260285_1	n_redundant	208.9	94.5	268.565510319798
ENSG00000260285_1	test_evar_redundant	-0.0947120843682965	-0.0841990307159475	0.0849920124028515
ENSG00000260285_1	test_mse_redundant	1.09483741726178	1.066149402993	0.262374256074427
ENSG00000260285_1	test_r2_redundant	-0.131039097195776	-0.104139542878078	0.0833435687421915
ENSG00000262902_1	n_redundant	527.4	414	471.226107558192
ENSG00000262902_1	test_evar_redundant	-0.0767931547264452	-0.0282989661025072	0.13205585757005
ENSG00000262902_1	test_mse_redundant	1.05943047368886	1.04068387877386	0.173137879120218
ENSG00000262902_1	test_r2_redundant	-0.0976294716374665	-0.0329641334050846	0.127089859777496
ENSG00000263667_1	n_redundant	623.1	470.5	643.301458623146
ENSG00000263667_1	test_evar_redundant	0.21275279208013	0.175041450346721	0.140139238894715
ENSG00000263667_1	test_mse_redundant	0.785861958486877	0.714811782254127	0.203352959111096
ENSG00000263667_1	test_r2_redundant	0.196927875541132	0.16565559517801	0.144737776396512
ENSG00000267765_1	n_redundant	533.4	114.5	798.685058218959
ENSG00000267765_1	test_evar_redundant	-0.0801234589744827	-0.0627757448378113	0.0737724598200494
ENSG00000267765_1	test_mse_redundant	1.07895149928224	1.04689994965304	0.179082438170377
ENSG00000267765_1	test_r2_redundant	-0.098964084154852	-0.110805128395125	0.0751915915036759
ENSG00000267904_1	n_redundant	504.1	408	431.555957489228
ENSG00000267904_1	test_evar_redundant	-0.0290733413066074	-0.0368362212678937	0.0553758501521123
ENSG00000267904_1	test_mse_redundant	1.02291861867287	0.930386932492305	0.267604392266518
ENSG00000267904_1	test_r2_redundant	-0.0461557163751393	-0.0572042719522224	0.046187421524318
ENSG00000268089_2	n_redundant	92.3	22	153.065018864534
ENSG00000268089_2	test_evar_redundant	-0.274286900901195	-0.184260747962195	0.381270910849919
ENSG00000268089_2	test_mse_redundant	1.29368828128671	1.07856754243077	0.643770886025718
ENSG00000268089_2	test_r2_redundant	-0.307292297224898	-0.239151920537204	0.386116797085272
ENSG00000270647_5	n_redundant	279.4	136.5	307.569395963469
ENSG00000270647_5	test_evar_redundant	-0.0758563442466648	-0.0858727981617544	0.0764701632765397
ENSG00000270647_5	test_mse_redundant	1.0618846599604	1.04177804347277	0.385563752623101
ENSG00000270647_5	test_r2_redundant	-0.0890047078168623	-0.0872368595623347	0.0848885433484679
ENSG00000272977_1	n_redundant	1007.1	513	1364.91574424537
ENSG00000272977_1	test_evar_redundant	0.506678698662039	0.492354120908574	0.0944506661837252
ENSG00000272977_1	test_mse_redundant	0.485085348152172	0.478735047406154	0.15823923794807
ENSG00000272977_1	test_r2_redundant	0.498025830287125	0.48921965325464	0.0966318392340907
ENSG00000273301_1	n_redundant	149.9	122.5	131.945653795627
ENSG00000273301_1	test_evar_redundant	-0.11309722478155	-0.148216061361542	0.128998578936675
ENSG00000273301_1	test_mse_redundant	1.12316803023847	1.09727365318762	0.39115533036164
ENSG00000273301_1	test_r2_redundant	-0.136346931503237	-0.193770650910734	0.125146635363417
ENSG00000273344_1	n_redundant	533.8	243	617.283259308255
ENSG00000273344_1	test_evar_redundant	-0.0236632219613176	-0.0041328806913047	0.0640712302279002
ENSG00000273344_1	test_mse_redundant	1.01630091569315	0.917355978526081	0.311213044034681
ENSG00000273344_1	test_r2_redundant	-0.047905230300023	-0.0296225963309611	0.0682443586704355
ENSG00000274512_5	n_redundant	468	284	454.956896615248
ENSG00000274512_5	test_evar_redundant	0.462030216762709	0.493378584442088	0.111107078855349
ENSG00000274512_5	test_mse_redundant	0.543761407661746	0.526328079465764	0.130272903840929
ENSG00000274512_5	test_r2_redundant	0.446829768177342	0.459021537307036	0.108097057935346
ENSG00000280693_2	n_redundant	818.2	547	891.699849849837
ENSG00000280693_2	test_evar_redundant	0.457702785575285	0.504265062883961	0.135851193796175
ENSG00000280693_2	test_mse_redundant	0.533108971974932	0.499981770411713	0.0899452548764836
ENSG00000280693_2	test_r2_redundant	0.441167185992649	0.485925190108165	0.134853719287378
